# Nuclear Transport Factor 2 (NTF2) suppresses metastatic melanoma by modifying cell migration, metastasis, and gene expression

**DOI:** 10.1101/2020.03.13.991141

**Authors:** Lidija D. Vuković, Karen H. White, Jason P. Gigley, Daniel L. Levy

## Abstract

While changes in nuclear structure and organization are frequently observed in cancer cells, relatively little is known about how nuclear architecture impacts cancer progression and pathology. To begin to address this question, we studied Nuclear Transport Factor 2 (NTF2) because its levels decrease during melanoma progression. We show that increasing NTF2 expression in metastatic melanoma cells reduces cell proliferation and motility while increasing apoptosis. We also demonstrate that increasing NTF2 expression in these cells significantly inhibits metastasis and increases survival of mice. Mechanistically, we show that NTF2 levels affect the expression and nuclear positioning of a number of genes associated with cell proliferation and migration. We propose that by decreasing nuclear size and/or lamin A nuclear localization, ectopic expression of NTF2 in metastatic melanoma alters chromatin organization to generate a gene expression profile with characteristics of primary melanoma, concomitantly abrogating several phenotypes associated with advanced stage cancer both *in vitro* and *in vivo*. Thus NTF2 acts as a melanoma tumor suppressor to maintain proper nuclear structure and gene expression and could be a novel therapeutic target to improve health outcomes of melanoma patients.
