## Supplementary material for "Nuclear Transport Factor 2 (NTF2) suppresses metastatic melanoma by modifying cell migration, metastasis, and gene expression": Table S1

### Sheet: Table S1
Name	Chromosome	Region	Max group mean	Log₂ fold change	Fold change	P-value	FDR p-value	Bonferroni	ENSEMBL
RP11-449P15.1	7	complement(1055360..1059261)	0.88785	8.77815	439.022	0.000161657	0.0108325	1	ENSG00000257607
CDH1	16	68737225..68835548	1.33535	7.15104	142.127	0	0	0	ENSG00000039068
CDH3	16	68636189..68722616	0.392561	6.13988	70.5162	5.88418e-15	5.47211e-12	3.55687e-10	ENSG00000062038
PRKX	X	complement(3604370..3713608)	0.183602	5.96065	62.278	6.67777e-09	1.9983e-06	0.000403658	ENSG00000183943
VAMP5	2	85584408..85593412	0.473024	5.13397	35.1139	0.000138156	0.00964346	1	ENSG00000168899
SLC40A1	2	complement(189560579..189583758)	0.0899296	5.13384	35.1106	0.000148628	0.0102322	1	ENSG00000138449
GABRA5	15	26866363..26949207	0.156509	5.09407	34.1561	1.4213e-06	0.00021266	0.0859146	ENSG00000186297
PSG4	19	complement(43192702..43207299)	0.161794	4.87358	29.3152	3.01493e-09	1.02964e-06	0.000182246	ENSG00000243137
TDRP	8	complement(489792..545781)	0.143879	4.78365	27.5438	8.12134e-06	0.00092977	0.490919	ENSG00000180190
AC010132.11	7	42918741..42920084	0.260306	4.61955	24.5823	0.000783659	0.0378162	1	ENSG00000234983
RAMP1	2	237858893..237912114	0.647995	4.53581	23.1961	2.41685e-07	4.80571e-05	0.0146094	ENSG00000132329
OPLAH	8	complement(144051266..144063832)	0.184436	4.52762	23.0648	2.86919e-07	5.55199e-05	0.0173437	ENSG00000178814
WNK3	X	complement(54192823..54358642)	0.0953409	4.43077	21.5672	6.69017e-10	2.60908e-07	4.04407e-05	ENSG00000196632
BCR	22	23179704..23318037	0.10211	4.42286	21.4494	6.14125e-10	2.42632e-07	3.71226e-05	ENSG00000186716
B3GNT3	19	17794828..17813082	0.166094	4.31615	19.92	0.000190345	0.0122144	1	ENSG00000179913
LAMA5	20	complement(62307955..62367312)	0.177503	4.29116	19.578	0	0	0	ENSG00000130702
PLCE1-AS1	10	complement(94279277..94287478)	0.419761	4.25867	19.142	1.0105e-06	0.000162024	0.0610829	ENSG00000268894
OLIG2	21	33025845..33029196	0.309775	4.1412	17.6451	1.17398e-09	4.22409e-07	7.09647e-05	ENSG00000205927
ZNF483	9	111525159..111577844	0.0802356	4.09635	17.1051	2.00762e-05	0.0019558	1	ENSG00000173258
CCDC120	X	49053572..49069857	0.0987476	4.07132	16.8108	2.73039e-05	0.00252752	1	ENSG00000147144
D4S234E	4	4348140..4419058	0.615118	4.00794	16.0883	1.52707e-11	8.39165e-09	9.23082e-07	ENSG00000168824
ZNF558	19	complement(8806170..8832328)	0.374787	3.98081	15.7886	0	0	0	ENSG00000167785
SLC17A6	11	22338097..22379503	1.49616	3.97847	15.763	0	0	0	ENSG00000091664
ADRBK2	22	25564849..25729294	0.348892	3.95303	15.4875	0	0	0	ENSG00000100077
PIP5K1B	9	68705414..69009176	0.108142	3.94015	15.3498	1.97056e-05	0.00193023	1	ENSG00000107242
ZNF626	19	complement(20544571..20863281)	0.0539285	3.92507	15.1903	6.59303e-05	0.00517424	1	ENSG00000188171
IMPG2	3	complement(101222546..101320560)	0.299302	3.87458	14.6678	6.66134e-16	7.74355e-13	4.02665e-11	ENSG00000081148
LGI3	8	complement(22146825..22157084)	1.33048	3.82822	14.2039	4.42979e-14	3.77144e-11	2.67772e-09	ENSG00000168481
SETBP1	18	44680173..45068510	0.0972804	3.71284	13.1123	8.73412e-10	3.25142e-07	5.2796e-05	ENSG00000152217
ZFP69	1	40477215..40496343	0.107654	3.71163	13.1013	0.000141635	0.00981829	1	ENSG00000187815
AS3MT	10	102869516..102901899	0.272891	3.69756	12.9741	1.67139e-06	0.000244629	0.101032	ENSG00000214435
ZNF724P	19	complement(23221599..23250390)	0.102879	3.67531	12.7755	0.00017728	0.0115601	1	ENSG00000196081
DMKN	19	complement(35497220..35513658)	0.229627	3.63983	12.4652	1.21761e-11	6.87873e-09	7.36024e-07	ENSG00000161249
LINC01531	19	35399511..35419385	2.03218	3.60661	12.1814	0	0	0	ENSG00000205786
MAGED4	X	52184823..52192268	0.09708	3.45609	10.9745	5.02538e-05	0.00418422	1	ENSG00000154545
ADGRG2	X	complement(18989309..19122637)	0.0286661	3.44306	10.8759	0.000832679	0.0394156	1	ENSG00000173698
DENND2A	7	complement(140518420..140673993)	0.139388	3.41019	10.6309	1.18635e-05	0.0012783	0.717127	ENSG00000146966
CTAGE8	7	complement(144266701..144269288)	0.273011	3.40236	10.5733	6.13821e-06	0.000732211	0.371043	ENSG00000244693
CACNA1H	16	1153241..1221771	0.416767	3.39261	10.5021	1.88738e-15	1.96704e-12	1.14088e-10	ENSG00000196557
ABCG1	21	42199689..42297244	0.151077	3.3814	10.4208	1.27172e-06	0.000193635	0.076873	ENSG00000160179
ZNF695	1	complement(246945547..247008093)	0.529507	3.35354	10.2215	8.64864e-14	7.06477e-11	5.22793e-09	ENSG00000197472
TRO	X	54920462..54931431	0.766465	3.34841	10.1852	0	0	0	ENSG00000067445
LRRN4CL	11	complement(62686402..62689899)	0.255426	3.32962	10.0534	2.99924e-05	0.00271405	1	ENSG00000177363
MAGED4B	X	complement(52061827..52069248)	0.150434	3.30803	9.90412	3.6403e-06	0.000463261	0.220049	ENSG00000187243
SCML4	6	complement(107704104..107824317)	0.254706	3.25409	9.5407	5.97549e-09	1.84308e-06	0.000361207	ENSG00000146285
TNFRSF6B	20	63696668..63698684	3.99504	3.17996	9.06282	3.86554e-07	7.05933e-05	0.0233664	ENSG00000243509
RNF128	X	106693794..106796993	0.386772	3.1649	8.96872	6.31689e-09	1.91881e-06	0.000381844	ENSG00000133135
MXRA8	1	complement(1352689..1361777)	0.101513	3.11601	8.66985	0.000215757	0.0134732	1	ENSG00000162576
ADAMTS4	1	complement(161184308..161199056)	0.594028	3.08507	8.48593	4.77396e-15	4.509e-12	2.88576e-10	ENSG00000158859
PRRX2	9	129665641..129722674	0.378959	3.0819	8.46727	2.82225e-05	0.00258484	1	ENSG00000167157
GAPDHS	19	35533412..35545316	5.57128	3.06281	8.35598	7.87242e-08	1.81631e-05	0.00475872	ENSG00000105679
ACOT11	1	54542257..54639192	0.0553414	3.02369	8.13243	1.87687e-05	0.00185988	1	ENSG00000162390
SRRM3	7	76201900..76287288	0.162882	3.0193	8.10774	5.55658e-08	1.37657e-05	0.00335884	ENSG00000177679
CST1	20	complement(23747553..23751268)	17.6462	3.0113	8.06291	8.31662e-10	3.1225e-07	5.02723e-05	ENSG00000170373
SERPINF1	17	1761959..1777574	4.34522	2.99458	7.96999	4.55191e-15	4.36753e-12	2.75154e-10	ENSG00000132386
PALM	19	708939..748329	0.301972	2.99068	7.9485	1.63407e-10	7.10619e-08	9.8776e-06	ENSG00000099864
BCAN	1	156641390..156659532	0.861682	2.98163	7.89881	3.16982e-11	1.62381e-08	1.91609e-06	ENSG00000132692
CKMT1B	15	43593054..43604901	0.218975	2.97829	7.88049	7.79795e-06	0.000899562	0.471371	ENSG00000237289
CTB-151G24.1	19	complement(27638483..27646483)	4.60385	2.9599	7.78068	2.54337e-08	6.71361e-06	0.00153742	ENSG00000267696
COL8A2	1	complement(36095236..36125220)	0.200562	2.93136	7.6283	3.76781e-07	6.9227e-05	0.0227757	ENSG00000171812
CCDC88C	14	complement(91271323..91417844)	0.434981	2.93105	7.62663	0	0	0	ENSG00000015133
PRODH	22	complement(18912777..18936553)	0.0636855	2.90525	7.49146	0.000616679	0.0310383	1	ENSG00000100033
HDX	X	complement(84317874..84502479)	0.11547	2.90231	7.47623	1.52244e-05	0.00156511	0.920283	ENSG00000165259
CORO2B	15	68578969..68727806	0.182065	2.90004	7.46449	6.8447e-06	0.000809684	0.413749	ENSG00000103647
GBGT1	9	complement(133152948..133163945)	0.240273	2.86811	7.30108	3.08035e-07	5.87385e-05	0.0186201	ENSG00000148288
KIAA1671	22	24952730..25197448	0.0524647	2.85796	7.24988	1.02869e-06	0.000164504	0.0621824	ENSG00000197077
MPP4	2	complement(201644870..201698694)	0.202581	2.83812	7.15085	5.431e-05	0.00445069	1	ENSG00000082126
PDE9A	21	42653636..42775509	0.167975	2.82698	7.09587	5.07287e-06	0.000621998	0.306645	ENSG00000160191
EMB	5	complement(50396192..50443248)	0.930691	2.80537	6.99037	4.44089e-15	4.32973e-12	2.68443e-10	ENSG00000170571
LINC00589	8	complement(29673922..29748109)	0.301756	2.78725	6.90312	0.000155128	0.0105599	1	ENSG00000251191
NPR1	1	153678637..153693992	0.123763	2.78584	6.89639	3.43558e-05	0.00303173	1	ENSG00000169418
LRRC4B	19	complement(50516892..50568045)	0.803477	2.73515	6.65827	2.6078e-12	1.65933e-09	1.57636e-07	ENSG00000131409
LYNX1	8	complement(142764334..142778224)	0.238363	2.71902	6.58424	6.29343e-09	1.91881e-06	0.000380425	ENSG00000180155
CRLF2	X	complement(1187549..1212750)	0.576477	2.7082	6.53504	1.11447e-07	2.48588e-05	0.00673674	ENSG00000205755
KLHDC8A	1	complement(205336065..205357090)	0.613488	2.70026	6.49918	4.18236e-10	1.70821e-07	2.52815e-05	ENSG00000162873
LRRC8E	19	7888505..7902021	0.140852	2.6563	6.30415	0.000299345	0.0175148	1	ENSG00000171017
ZNF85	19	20923222..20950697	0.601971	2.64339	6.24799	3.30624e-13	2.46736e-10	1.99856e-08	ENSG00000105750
RTBDN	19	complement(12825478..12835428)	0.520302	2.62045	6.14941	4.74218e-08	1.1944e-05	0.00286655	ENSG00000132026
TIE1	1	43300993..43323108	1.09502	2.5853	6.0014	0	0	0	ENSG00000066056
GREM2	1	complement(240489573..240612149)	0.0947631	2.57913	5.97577	0.000645164	0.0322039	1	ENSG00000180875
IGFBP2	2	216632828..216664436	1.93012	2.57373	5.95346	0	0	0	ENSG00000115457
TINCR	19	complement(5558167..5568034)	0.112271	2.57119	5.94298	0.000301726	0.017605	1	ENSG00000223573
TNK1	17	7380534..7389774	0.174796	2.56595	5.92146	6.06515e-05	0.00483485	1	ENSG00000174292
GATA4	8	11676959..11760002	0.205295	2.56355	5.91161	1.50192e-06	0.000221976	0.0907881	ENSG00000136574
GALNT5	2	157257598..157314211	0.300025	2.52974	5.77468	2.83912e-06	0.000381375	0.171619	ENSG00000136542
ZNF493	19	21397119..21427573	0.109296	2.52312	5.74822	1.18075e-06	0.00018301	0.0713738	ENSG00000196268
SELENBP1	1	complement(151364302..151372733)	0.108303	2.51292	5.70776	0.000922749	0.0427093	1	ENSG00000143416
MLANA	9	5890802..5910606	35.8137	2.48894	5.61365	8.1219e-11	3.77656e-08	4.90953e-06	ENSG00000120215
LINC00504	4	complement(14470465..14888169)	0.906075	2.47001	5.54048	0	0	0	ENSG00000248360
BAALC	8	103140710..103230305	1.07951	2.46616	5.52571	2.9846e-10	1.2357e-07	1.80413e-05	ENSG00000164929
SEPT3	22	41976272..41998221	0.363826	2.45298	5.47544	1.63321e-09	5.7759e-07	9.87242e-05	ENSG00000100167
TRIL	7	complement(28953358..28958292)	0.391602	2.45106	5.46816	2.00127e-09	6.99266e-07	0.000120973	ENSG00000255690
TC2N	14	complement(91779751..91867536)	0.472016	2.44819	5.45731	4.11808e-11	2.04041e-08	2.4893e-06	ENSG00000165929
FILIP1	6	complement(75291859..75493738)	0.21378	2.4086	5.30959	3.86351e-05	0.00336031	1	ENSG00000118407
GAL3ST1	22	complement(30554635..30574587)	0.449146	2.39263	5.25115	7.44506e-08	1.7376e-05	0.00450039	ENSG00000128242
GAGE12G	X	49570434..49577754	3.48589	2.38878	5.23712	1.55636e-07	3.33614e-05	0.00940791	ENSG00000215269
ITGB2	21	complement(44885953..44931989)	0.346826	2.38345	5.21784	2.82618e-06	0.000380483	0.170837	ENSG00000160255
SOX8	16	981808..986979	1.96091	2.38261	5.21478	0	0	0	ENSG00000005513
LBH	2	30231531..30323730	0.53642	2.38151	5.21081	4.12621e-09	1.3338e-06	0.000249421	ENSG00000213626
GAGE12F	X	49560876..49568205	2.94991	2.38003	5.20546	9.82007e-07	0.000157873	0.0593604	ENSG00000236362
SCUBE2	11	complement(9020391..9138114)	0.115214	2.3647	5.15047	0.000209807	0.0132161	1	ENSG00000175356
SVEP1	9	complement(110365251..110579880)	0.159142	2.34501	5.08065	8.21517e-09	2.42239e-06	0.000496591	ENSG00000165124
PRELP	1	203475828..203491352	1.1661	2.34452	5.0789	2.22045e-15	2.27494e-12	1.34222e-10	ENSG00000188783
BRICD5	16	complement(2209253..2211950)	0.198201	2.33389	5.04162	0.000958718	0.0441712	1	ENSG00000182685
MUC7	4	70430492..70482997	0.417848	2.32231	5.00131	1.32936e-06	0.000200892	0.080357	ENSG00000171195
SUSD5	3	complement(33150042..33219215)	1.73638	2.31104	4.96241	0	0	0	ENSG00000173705
ABCA9	17	complement(68974488..69061064)	1.81689	2.29633	4.91205	6.58621e-07	0.00011059	0.0398123	ENSG00000154258
RP3-522D1.1	1	112850028..112877871	0.987619	2.29377	4.90335	0.00101161	0.0461859	1	ENSG00000224167
ZIK1	19	57578456..57593777	0.151813	2.29198	4.89729	3.52814e-05	0.00309534	1	ENSG00000171649
LIMS2	2	complement(127638381..127681786)	0.0565066	2.284	4.87025	0.000627286	0.0314413	1	ENSG00000072163
PRRT4	7	complement(128350325..128361685)	0.374884	2.27289	4.8329	6.66445e-06	0.00079146	0.402853	ENSG00000224940
ZNF287	17	complement(16551387..16569206)	0.207025	2.26439	4.80451	4.19305e-05	0.00360031	1	ENSG00000141040
COBL	7	complement(51016212..51316818)	1.10527	2.26199	4.79653	0	0	0	ENSG00000106078
GIPC3	19	3585553..3593541	0.388781	2.25545	4.77482	6.22076e-08	1.49219e-05	0.00376032	ENSG00000179855
FNDC4	2	complement(27491883..27495245)	0.57582	2.24443	4.73851	1.80858e-06	0.00025968	0.109325	ENSG00000115226
WIPF3	7	29806486..29917066	0.663258	2.24322	4.73452	4.2303e-11	2.07897e-08	2.55713e-06	ENSG00000122574
TLE2	19	complement(2997638..3047635)	0.21658	2.23516	4.70815	1.80937e-05	0.00180483	1	ENSG00000065717
C1orf204	1	complement(159834474..159855347)	0.288891	2.2286	4.68679	5.33511e-05	0.00439369	1	ENSG00000188004
PLCL1	2	197804702..198572581	0.484054	2.20747	4.61864	1.12909e-05	0.00122798	0.682512	ENSG00000115896
MAL	2	95025677..95053996	5.62237	2.20371	4.60662	6.03116e-11	2.87064e-08	3.64572e-06	ENSG00000172005
PI15	8	74824537..74855029	0.887465	2.19755	4.58701	8.53762e-13	5.93197e-10	5.16082e-08	ENSG00000137558
CCDC149	4	complement(24806117..24980204)	0.427415	2.18918	4.56047	8.9373e-13	6.13911e-10	5.40242e-08	ENSG00000181982
CSF2RA	X	1268800..1310381	0.514535	2.18362	4.54292	1.72478e-08	4.71763e-06	0.0010426	ENSG00000198223
FSTL5	4	complement(161383897..162164035)	5.22755	2.17414	4.51317	6.77372e-10	2.62473e-07	4.09458e-05	ENSG00000168843
FAM47E-STBD1_1	4	76251721..76311129	0.218158	2.16926	4.49792	0.000799055	0.0383343	1	ENSG00000272414
HOXD1	2	176188579..176190907	0.811673	2.16581	4.48719	1.10425e-06	0.000173284	0.0667495	ENSG00000128645
MFAP2	1	complement(16974502..16980835)	1.10143	2.16528	4.48552	3.9205e-11	1.97489e-08	2.36986e-06	ENSG00000117122
TSPAN7	X	38561370..38688920	3.01418	2.16339	4.47967	1.61469e-07	3.44894e-05	0.00976049	ENSG00000156298
KCNK6	19	38319844..38332076	0.264409	2.16263	4.4773	5.62933e-07	9.6671e-05	0.0340282	ENSG00000099337
ITGA9	3	37452115..37823514	0.340718	2.14902	4.43528	1.6909e-06	0.000246888	0.102212	ENSG00000144668
TMC8	17	78130770..78142968	0.205656	2.14055	4.40932	2.27047e-05	0.00216475	1	ENSG00000167895
C1orf233	1	complement(1598012..1600096)	2.79421	2.13171	4.38238	7.79607e-09	2.32146e-06	0.000471257	ENSG00000228594
EPHA8	1	22563564..22603594	0.118334	2.11745	4.33927	0.000938705	0.0433483	1	ENSG00000070886
RP11-161M6.2	16	complement(975761..981596)	0.353841	2.11292	4.32566	8.5164e-07	0.000138202	0.0514799	ENSG00000260807
PREX1	20	complement(48624252..48827883)	9.49523	2.10816	4.31142	0	0	0	ENSG00000124126
OLFML3	1	113979391..114035572	0.246786	2.10133	4.29104	0.000135911	0.00950874	1	ENSG00000116774
CECR2	22	17359949..17558149	0.168583	2.09884	4.28364	2.20532e-07	4.50363e-05	0.0133307	ENSG00000099954
AC145110.1	8	29748309..29798492	0.257847	2.08229	4.2348	5.42473e-06	0.000658462	0.327914	ENSG00000253490
ITIH6	X	complement(54748899..54798240)	0.125785	2.03216	4.09017	0.000277589	0.0165968	1	ENSG00000102313
TSPAN15	10	69451473..69507669	0.674444	2.02365	4.06611	6.32132e-07	0.000106735	0.0382111	ENSG00000099282
CRYAB	11	complement(111908565..111923722)	2.1773	2.01998	4.05579	1.39555e-13	1.09556e-10	8.43582e-09	ENSG00000109846
GPR4	19	complement(45589764..45602208)	0.198881	2.01503	4.0419	0.000595493	0.0302122	1	ENSG00000177464
TNNI3	19	complement(55151767..55157773)	0.890761	1.99265	3.97967	2.10483e-06	0.000300077	0.127232	ENSG00000129991
AHNAK2	14	complement(104937244..104978357)	0.575455	1.98772	3.9661	0	0	0	ENSG00000185567
ADAMTSL4	1	150549369..150560937	0.480603	1.98095	3.94753	3.84193e-10	1.57984e-07	2.32237e-05	ENSG00000143382
SORL1	11	121452203..121633693	1.92671	1.97036	3.91866	0	0	0	ENSG00000137642
CPVL	7	complement(28995231..29195451)	2.40861	1.93035	3.81147	3.05078e-12	1.90117e-09	1.84414e-07	ENSG00000106066
ADSSL1	14	104724186..104747325	0.28905	1.92888	3.8076	2.6432e-06	0.000360669	0.159776	ENSG00000185100
CACNB4	2	complement(151832776..152099079)	0.343374	1.9164	3.77479	2.52861e-08	6.70391e-06	0.00152849	ENSG00000182389
LAMP3	3	complement(183122213..183163839)	0.216356	1.91508	3.77135	0.000178937	0.011643	1	ENSG00000078081
GAGE13	X	49331616..49338952	8.84281	1.89885	3.72917	9.97228e-09	2.85689e-06	0.000602805	ENSG00000274274
MUC19	12	40393395..40570832	0.0514474	1.89222	3.71206	0.000687528	0.0338903	1	ENSG00000205592
ALK	2	complement(29192774..29921566)	0.118986	1.88563	3.69513	0.000969086	0.0445131	1	ENSG00000171094
C4orf19	4	37453941..37623495	0.336589	1.87991	3.68051	0.000383408	0.0214152	1	ENSG00000154274
WNK4	17	42780678..42796936	0.292176	1.87732	3.67391	6.46909e-05	0.00511168	1	ENSG00000126562
A2M	12	complement(9067664..9116229)	1.01321	1.87156	3.65928	3.68345e-11	1.87107e-08	2.22657e-06	ENSG00000175899
CHN2	7	29122274..29514328	0.15333	1.8699	3.65506	1.91341e-05	0.00188682	1	ENSG00000106069
RP11-17M16.2	18	76491652..76493918	0.648757	1.84823	3.60059	0.000527283	0.0275244	1	ENSG00000265778
MRAP2	6	84033756..84090881	0.411032	1.84017	3.58053	0.00038368	0.0214152	1	ENSG00000135324
ZNF521	18	complement(25061926..25352190)	0.412666	1.83901	3.57764	1.22793e-07	2.7189e-05	0.00742259	ENSG00000198795
NOTCH3	19	complement(15159038..15200981)	0.792995	1.83276	3.56218	2.33147e-15	2.34888e-12	1.40933e-10	ENSG00000074181
ZNF501	3	44729596..44737083	0.325987	1.8267	3.54724	1.8618e-05	0.00185361	1	ENSG00000186446
CYP26A1	10	93073475..93077890	0.775844	1.81829	3.52662	3.766e-06	0.00047825	0.227647	ENSG00000095596
NDN	15	complement(23685400..23687330)	1.90895	1.81433	3.51696	7.96598e-08	1.8309e-05	0.00481528	ENSG00000182636
ZBTB8B	1	32465069..32496686	0.210549	1.80421	3.49238	6.2747e-08	1.49918e-05	0.00379293	ENSG00000273274
SEMA3G	3	complement(52433053..52445085)	0.233053	1.80101	3.48464	4.80884e-05	0.00402454	1	ENSG00000010319
PRDX2	19	complement(12796820..12801859)	6.02208	1.79776	3.47679	0	0	0	ENSG00000167815
TNS1	2	complement(217799789..218002995)	3.39454	1.78366	3.44298	4.86939e-07	8.55654e-05	0.0294345	ENSG00000079308
TMEM154	4	complement(152618632..152680165)	0.112965	1.765	3.39873	0.000324819	0.0186111	1	ENSG00000170006
RBP7	1	9997206..10016020	1.46838	1.76375	3.39579	8.79963e-05	0.00653464	1	ENSG00000162444
ASPA	17	3472374..3503419	0.571826	1.75457	3.37427	8.3592e-06	0.00095339	0.505297	ENSG00000108381
CYB5R2	11	complement(7665100..7677222)	1.00321	1.73949	3.33918	5.25135e-14	4.4088e-11	3.17434e-09	ENSG00000166394
NUP210	3	complement(13316235..13420309)	0.703285	1.73674	3.33281	8.80629e-12	5.27052e-09	5.32323e-07	ENSG00000132182
GRM5	11	complement(88504576..89065945)	0.123583	1.73268	3.32345	0.000311036	0.0179747	1	ENSG00000168959
LMF1	16	complement(853634..981318)	0.206523	1.72912	3.31525	2.57827e-05	0.00240883	1	ENSG00000103227
LINC01314	15	complement(80195484..80252213)	0.222529	1.72129	3.29731	5.03957e-05	0.00419026	1	ENSG00000259417
CDR2L	17	74987632..75005800	0.268698	1.71159	3.27521	0.000233998	0.0144187	1	ENSG00000109089
PTP4A3	8	141391993..141432454	1.32717	1.70617	3.26293	4.19749e-09	1.34248e-06	0.00025373	ENSG00000184489
RASD2	22	35540868..35554001	0.707101	1.70553	3.26148	1.82762e-06	0.000261791	0.110476	ENSG00000100302
SNAI3	16	complement(88677682..88686493)	0.467223	1.70485	3.25996	0.00106195	0.0480483	1	ENSG00000185669
NR5A2	1	200027602..200177424	0.155464	1.70035	3.24979	0.000112529	0.0080717	1	ENSG00000116833
H19	11	complement(1995163..2001470)	2.02804	1.69228	3.23168	1.09623e-06	0.000173015	0.0662649	ENSG00000130600
APOE	19	44905754..44909393	46.149	1.68981	3.22615	5.12226e-10	2.03942e-07	3.0963e-05	ENSG00000130203
PIK3R5	17	complement(8878911..8965712)	0.229547	1.68418	3.21358	2.35313e-05	0.00222608	1	ENSG00000141506
CIB2	15	complement(78104606..78131544)	0.490757	1.68114	3.20682	0.000157643	0.010651	1	ENSG00000136425
GPRIN3	4	complement(89236386..89308010)	0.163937	1.67867	3.20132	5.47463e-06	0.00066186	0.33093	ENSG00000185477
SHROOM3	4	76435100..76783253	0.110433	1.67285	3.18844	2.77953e-05	0.00256322	1	ENSG00000138771
HMCN1	1	185734551..186190949	15.7292	1.6698	3.1817	2.45526e-12	1.57889e-09	1.48415e-07	ENSG00000143341
KIAA1549	7	complement(138831381..138981318)	0.627833	1.66731	3.17621	2.70861e-12	1.70552e-09	1.6373e-07	ENSG00000122778
PLA1A	3	119597842..119629811	5.97616	1.66498	3.17109	0.000139927	0.00973337	1	ENSG00000144837
ATP2A3	17	complement(3923870..3964464)	0.124228	1.64935	3.13693	0.000614381	0.0309742	1	ENSG00000074370
TSPAN10	17	81637171..81648749	2.59254	1.64186	3.12067	1.80284e-05	0.00180129	1	ENSG00000182612
FAM19A3	1	112720419..112727235	0.990307	1.63817	3.11271	0.000191936	0.0122904	1	ENSG00000184599
FKBP1B	2	24049701..24063681	1.86551	1.63003	3.09519	1.48736e-07	3.19957e-05	0.00899079	ENSG00000119782
C6orf223	6	44000580..44005958	0.78665	1.62267	3.07944	2.39125e-07	4.7705e-05	0.0144546	ENSG00000181577
RIMS3	1	complement(40620679..40665657)	0.868208	1.60839	3.04911	3.00689e-08	7.8345e-06	0.00181761	ENSG00000117016
FCGRT	19	49506816..49526333	1.50784	1.60761	3.04746	1.19842e-06	0.000184801	0.0724418	ENSG00000104870
SPINT1	15	40844018..40858207	6.16895	1.59331	3.01742	0	0	0	ENSG00000166145
DUSP9	X	153642492..153651326	0.435863	1.59268	3.0161	0.000128301	0.00903908	1	ENSG00000130829
PADI2	1	complement(17066761..17119435)	0.532122	1.55782	2.94408	1.29737e-07	2.85176e-05	0.00784234	ENSG00000117115
SCRN1	7	complement(29920103..29990289)	4.94524	1.55691	2.94223	0	0	0	ENSG00000136193
PTPRZ1	7	121873089..122062036	0.891316	1.55496	2.93825	9.0015e-08	2.03791e-05	0.00544123	ENSG00000106278
FBLN5	14	complement(91869412..91947987)	1.63918	1.55087	2.92995	1.39361e-11	7.72851e-09	8.42408e-07	ENSG00000140092
FAM167B	1	32247233..32248856	8.034	1.548	2.92412	1.27798e-06	0.000194099	0.0772512	ENSG00000183615
C20orf195	20	63547891..63556708	0.257774	1.54751	2.92311	0.000905036	0.0421152	1	ENSG00000125531
APOC1	19	44914247..44919349	5.98442	1.5442	2.91643	7.039e-05	0.0054411	1	ENSG00000130208
COL22A1	8	complement(138588235..138914006)	0.526447	1.54009	2.90813	7.25976e-06	0.000847177	0.438838	ENSG00000169436
STS	X	7219456..7354810	0.66207	1.53722	2.90236	2.20901e-08	5.96117e-06	0.0013353	ENSG00000101846
PRDM7	16	complement(90056566..90092072)	1.09546	1.53126	2.89038	5.5387e-05	0.00450004	1	ENSG00000126856
EFHD1	2	232606057..232682781	7.09423	1.52171	2.87132	9.99201e-16	1.09818e-12	6.03997e-11	ENSG00000115468
CBS	21	complement(43053191..43076943)	0.332855	1.51795	2.86383	0.000278645	0.016611	1	ENSG00000160200
THBD	20	complement(23045633..23049741)	0.336214	1.51495	2.8579	0.000347038	0.0196789	1	ENSG00000178726
EPAS1	2	46293667..46386703	1.98862	1.50581	2.83985	0	0	0	ENSG00000116016
CTD-2013N24.2	3	69013941..69056622	0.354908	1.50068	2.82976	0.000189326	0.0121687	1	ENSG00000244513
APOD	3	complement(195568702..195584205)	12.2944	1.49772	2.82396	6.86492e-07	0.000114633	0.0414971	ENSG00000189058
PRCD	17	76527586..76553578	0.774125	1.49511	2.81886	3.47047e-07	6.44465e-05	0.0209783	ENSG00000214140
TRPM1	15	complement(31001061..31161273)	1.1625	1.48863	2.80623	1.69325e-05	0.00170885	1	ENSG00000134160
WISP2	20	44714844..44728509	1.44593	1.48844	2.80585	6.79194e-08	1.59751e-05	0.00410559	ENSG00000064205
WNK2	9	93184916..93320572	0.120415	1.47026	2.77072	0.000232986	0.0144083	1	ENSG00000165238
MAST1	19	12833951..12874951	0.578721	1.46865	2.76764	6.04068e-08	1.45477e-05	0.00365147	ENSG00000105613
NANOS1	10	119029716..119033732	0.93409	1.46774	2.76588	2.28692e-07	4.60799e-05	0.013824	ENSG00000188613
RAPGEF4	2	172735274..173052893	0.805785	1.46515	2.76093	0.000264091	0.0159957	1	ENSG00000091428
PCOLCE	7	100602177..100608175	1.71484	1.45552	2.74255	9.31735e-09	2.69481e-06	0.000563215	ENSG00000106333
RP11-148B18.3	1	94333267..94334848	2.10597	1.45396	2.73959	0.000721758	0.0352984	1	ENSG00000226835
DNM1	9	128203352..128255248	0.271868	1.45313	2.73802	4.114e-05	0.00354755	1	ENSG00000106976
MLIP	6	53929982..54266280	1.17901	1.45286	2.73751	1.86533e-05	0.00185361	1	ENSG00000146147
DENND2D	1	complement(111187174..111204535)	0.616635	1.45187	2.73562	1.07697e-05	0.00118365	0.651008	ENSG00000162777
DCHS1	11	complement(6621323..6655854)	0.669477	1.45102	2.73402	7.95268e-10	3.04255e-07	4.80723e-05	ENSG00000166341
COL25A1	4	complement(108810721..109302657)	0.454789	1.44885	2.7299	1.33344e-05	0.0014067	0.806038	ENSG00000188517
ENTHD1	22	complement(39743044..39893864)	14.5951	1.44677	2.72597	3.46312e-12	2.13611e-09	2.09339e-07	ENSG00000176177
ACTG2	2	73892314..73919865	4.03728	1.44636	2.7252	5.48629e-07	9.47529e-05	0.0331635	ENSG00000163017
CYTL1	4	complement(5014586..5019472)	2.47084	1.43638	2.70641	6.43098e-05	0.00508822	1	ENSG00000170891
COL19A1	6	69866571..70209976	1.30172	1.43299	2.70006	1.7467e-11	9.51213e-09	1.05585e-06	ENSG00000082293
RDH8	19	10013249..10022279	3.58348	1.40844	2.65451	3.17521e-06	0.000415444	0.191935	ENSG00000080511
MMP11	22	23768226..23784316	0.33003	1.39618	2.63204	0.000181836	0.0118062	1	ENSG00000099953
C2CD4D	1	complement(151837819..151840557)	0.719606	1.39293	2.62611	0.000507168	0.0266354	1	ENSG00000225556
RP11-588H23.3	12	70468080..70543040	0.195183	1.38867	2.61838	0.00104149	0.0472643	1	ENSG00000258168
SLC4A3	2	219627327..219641980	0.744506	1.38563	2.61287	2.56695e-07	5.05429e-05	0.0155167	ENSG00000114923
RNF175	4	complement(153710125..153760235)	0.313305	1.38499	2.61171	0.00058042	0.0296215	1	ENSG00000145428
MGLL	3	complement(127689062..127823250)	0.649792	1.38274	2.60764	2.654e-05	0.00246813	1	ENSG00000074416
IGFBP3	7	complement(45912245..45921874)	7.35357	1.38166	2.60568	0	0	0	ENSG00000146674
CHL1	3	196596..409417	4.75312	1.36168	2.56984	8.69912e-08	1.97686e-05	0.00525845	ENSG00000134121
MSH5-SAPCD1	6	31740020..31764851	0.61877	1.35989	2.56666	0.00018767	0.0120867	1	ENSG00000255152
ACP5	19	complement(11574660..11579008)	6.08158	1.32774	2.51009	5.9761e-09	1.84308e-06	0.000361243	ENSG00000102575
TTC28	22	complement(27978014..28679865)	1.0574	1.32686	2.50857	2.55462e-13	1.93027e-10	1.54422e-08	ENSG00000100154
SORBS2	4	complement(185585444..185956652)	2.45869	1.32478	2.50494	2.25808e-12	1.48366e-09	1.36497e-07	ENSG00000154556
FSCN1	7	5592823..5606655	21.1635	1.32403	2.50365	0	0	0	ENSG00000075618
ZNF256	19	complement(57940833..57947675)	0.870369	1.32226	2.50057	0.00066249	0.0328517	1	ENSG00000152454
OLFM2	19	complement(9853718..9936552)	2.33799	1.31721	2.49183	3.56588e-07	6.59175e-05	0.021555	ENSG00000105088
C1S	12	6988259..7071032	0.804501	1.31673	2.49101	0.000189431	0.0121687	1	ENSG00000182326
VAV3	1	complement(107571160..107965144)	0.554109	1.31042	2.48014	0.000323473	0.0185515	1	ENSG00000134215
EXTL1	1	26019884..26036464	0.93219	1.30899	2.47768	5.94381e-07	0.000100925	0.0359291	ENSG00000158008
RP1-272L16.1	1	complement(209528455..209567673)	1.93094	1.30228	2.46618	0.000626283	0.0314289	1	ENSG00000224260
MERTK	2	111898479..112029561	1.33323	1.29971	2.4618	1.03694e-06	0.00016495	0.0626811	ENSG00000153208
RAB17	2	complement(237574322..237601614)	2.90548	1.29413	2.4523	4.3283e-05	0.00369193	1	ENSG00000124839
HAGLR	2	complement(176173195..176188958)	6.75599	1.28422	2.43551	1.87778e-10	8.10774e-08	1.13508e-05	ENSG00000224189
PCDH7	4	30720415..31146805	1.12206	1.27575	2.42125	1.00845e-09	3.69448e-07	6.09589e-05	ENSG00000169851
ZFP90	16	68530090..68576072	2.64338	1.27551	2.42084	1.77636e-15	1.88381e-12	1.07377e-10	ENSG00000184939
TYRP1	9	12685439..12710290	387.136	1.27435	2.41889	3.35437e-09	1.12025e-06	0.000202765	ENSG00000107165
SLC7A8	14	complement(23125295..23183674)	2.20577	1.27363	2.41769	5.35739e-09	1.6693e-06	0.000323843	ENSG00000092068
CX3CL1	16	57372458..57385048	1.60705	1.27211	2.41514	9.30156e-12	5.51236e-09	5.62261e-07	ENSG00000006210
ADAM11	17	44759031..44781846	0.583895	1.27047	2.4124	0.000278099	0.0165968	1	ENSG00000073670
FBLN7	2	112138385..112188216	1.27534	1.26915	2.41019	9.74278e-11	4.39501e-08	5.88932e-06	ENSG00000144152
TMEM150C	4	complement(82483170..82562357)	0.830734	1.25926	2.39374	1.50158e-05	0.00155158	0.907673	ENSG00000249242
JAK3	19	complement(17824780..17848071)	1.40627	1.25021	2.37876	8.607e-12	5.20276e-09	5.20276e-07	ENSG00000105639
PAPSS2	10	87659613..87747705	6.59098	1.24762	2.3745	7.8622e-09	2.32968e-06	0.000475254	ENSG00000198682
ATP10A	15	complement(25677273..25865172)	1.77874	1.24242	2.36596	4.55249e-09	1.44078e-06	0.000275189	ENSG00000206190
IL17RD	3	complement(57089982..57170306)	1.82725	1.23911	2.36052	9.04277e-13	6.14177e-10	5.46617e-08	ENSG00000144730
NEB	2	complement(151485336..151734487)	0.165426	1.22461	2.33692	0.000581144	0.0296215	1	ENSG00000183091
CORO2A	9	complement(98120975..98192640)	0.709483	1.22383	2.33566	3.9477e-06	0.000499228	0.238631	ENSG00000106789
CTSK	1	complement(150796208..150808323)	68.4489	1.21837	2.32684	3.51506e-06	0.000449215	0.212479	ENSG00000143387
P3H2	3	complement(189956728..190122437)	0.603894	1.21768	2.32572	1.70307e-05	0.00171578	1	ENSG00000090530
HYAL1	3	complement(50299889..50312381)	0.929258	1.19752	2.29345	8.66182e-05	0.00644022	1	ENSG00000114378
SLC22A17	14	complement(23346306..23352912)	4.36713	1.19281	2.28598	5.973e-14	4.94597e-11	3.61056e-09	ENSG00000092096
YPEL1	22	complement(21697544..21735834)	0.854852	1.19226	2.2851	4.74774e-06	0.000589305	0.286992	ENSG00000100027
CYGB	17	complement(76527356..76551175)	5.665	1.18958	2.28086	7.47643e-07	0.000122476	0.0451935	ENSG00000161544
TEX41	2	144667967..145262988	1.77818	1.186	2.2752	5.51373e-05	0.00449184	1	ENSG00000226674
PDGFD	11	complement(103907186..104164379)	3.30118	1.18564	2.27464	3.40837e-07	6.3786e-05	0.0206029	ENSG00000170962
LTBP2	14	complement(74498170..74612378)	0.782547	1.17922	2.26454	6.02725e-08	1.45477e-05	0.00364335	ENSG00000119681
GPR37	7	complement(124745997..124765627)	0.79013	1.17777	2.26228	0.000767309	0.0371762	1	ENSG00000170775
CNTN1	12	40692442..41072418	7.80811	1.16489	2.24216	1.09585e-08	3.12463e-06	0.000662421	ENSG00000018236
ADCY1	7	45574140..45723116	4.97016	1.16174	2.23727	1.15461e-08	3.27672e-06	0.000697941	ENSG00000164742
LYST	1	complement(235661041..235883640)	6.17331	1.15819	2.23178	8.76757e-10	3.25142e-07	5.29982e-05	ENSG00000143669
ARHGEF34P	7	complement(144272445..144286966)	1.0981	1.15428	2.22573	4.58592e-06	0.000572748	0.27721	ENSG00000204959
SLC24A5	15	48120972..48142672	23.8707	1.15226	2.22261	0.000418692	0.0228421	1	ENSG00000188467
SEPT5	22	19714464..19724772	1.00336	1.15126	2.22108	1.08491e-06	0.000171678	0.0655809	ENSG00000184702
ZNF91	19	complement(23304991..23395560)	1.14405	1.14925	2.21798	6.35342e-09	1.92026e-06	0.000384051	ENSG00000167232
ZNF347	19	complement(53124072..53159075)	0.316808	1.14755	2.21537	0.000213784	0.0133777	1	ENSG00000197937
MT-CO2	MT	7586..8269	1570.03	1.14444	2.21061	9.57745e-12	5.62075e-09	5.78938e-07	ENSG00000198712
OBSCN	1	228208130..228378876	0.183928	1.13791	2.20062	0.000157699	0.010651	1	ENSG00000154358
PERM1	1	complement(975204..982093)	0.956419	1.13437	2.19523	0.000318407	0.0182783	1	ENSG00000187642
LYN	8	55879813..56014168	0.895952	1.13306	2.19324	3.48968e-06	0.000447865	0.210944	ENSG00000254087
PLXNC1	12	94148723..94307675	5.1735	1.11247	2.16215	0.000765854	0.0371543	1	ENSG00000136040
OR2A9P	7	144294480..144300934	2.90184	1.10964	2.15792	4.78992e-06	0.000593322	0.289541	ENSG00000228960
TMEFF1	9	100473113..100577636	1.72183	1.10443	2.15014	0.000657157	0.0326408	1	ENSG00000241697
TNRC6C-AS1	17	complement(78107398..78111799)	1.00722	1.10192	2.1464	0.000561416	0.028833	1	ENSG00000204282
C3orf18	3	complement(50558025..50571027)	1.1791	1.10039	2.14413	2.20635e-05	0.00212034	1	ENSG00000088543
GARNL3	9	127224265..127393660	0.505525	1.10006	2.14364	4.17961e-05	0.00359387	1	ENSG00000136895
PMEL	12	complement(55954105..55973317)	347.759	1.0975	2.13984	0.000825242	0.0391864	1	ENSG00000185664
KCTD11	17	7351889..7354944	0.94846	1.09166	2.13119	0.000745436	0.0362566	1	ENSG00000213859
ARHGAP29	1	complement(94148988..94275068)	5.59555	1.0889	2.12711	2.07612e-14	1.87309e-11	1.25497e-09	ENSG00000137962
NDRG1	8	complement(133237171..133302022)	2.96503	1.07327	2.1042	1.05173e-09	3.82982e-07	6.35751e-05	ENSG00000104419
KCNN2	5	114360945..114496500	1.32247	1.07019	2.09971	0.000241545	0.0148383	1	ENSG00000080709
CTGF	6	complement(131948176..131951373)	2.13333	1.06657	2.09445	7.00818e-05	0.0054242	1	ENSG00000118523
NFATC2	20	complement(51386957..51562831)	4.3118	1.06177	2.08749	0.000195934	0.0124672	1	ENSG00000101096
JUP	17	complement(41754604..41786931)	1.26134	1.05807	2.08215	7.84812e-06	0.000903625	0.474403	ENSG00000173801
MT-ND4	MT	10760..12137	261.269	1.05302	2.07486	1.77952e-11	9.60433e-09	1.07568e-06	ENSG00000198886
SLAMF9	1	complement(159951492..159954254)	14.7237	1.04706	2.06632	2.15761e-07	4.43617e-05	0.0130423	ENSG00000162723
NEIL1	15	75346955..75357114	1.3479	1.04428	2.06233	8.42602e-08	1.92202e-05	0.00509336	ENSG00000140398
DENND2C	1	complement(114582848..114670422)	0.618424	1.03991	2.0561	0.000114089	0.00814578	1	ENSG00000175984
EVA1A	2	complement(75469302..75569722)	2.32651	1.03491	2.04899	0.000783242	0.0378162	1	ENSG00000115363
IL6R	1	154405193..154469450	9.3671	1.0327	2.04585	2.15675e-10	9.18109e-08	1.30371e-05	ENSG00000160712
CUBN	10	complement(16823964..17129831)	1.04487	1.02628	2.03677	1.77601e-07	3.74064e-05	0.0107356	ENSG00000107611
KIT	4	54657918..54740715	6.36976	1.02601	2.03638	4.19061e-09	1.34248e-06	0.000253314	ENSG00000157404
FSTL1	3	complement(120392293..120451253)	20.6277	1.02351	2.03286	1.1474e-09	4.15318e-07	6.9358e-05	ENSG00000163430
ADAP1	7	complement(897901..955407)	1.1946	1.0159	2.02216	6.34052e-05	0.00502322	1	ENSG00000105963
SDCCAG8	1	243256034..243500092	3.64337	1.01343	2.0187	1.11764e-11	6.4342e-09	6.75591e-07	ENSG00000054282
KIAA1614	1	180913154..180951614	0.574861	1.0065	2.00903	0.000187755	0.0120867	1	ENSG00000135835
OLFML2A	9	124777158..124814885	7.47635	1.0051	2.00708	6.692e-11	3.1603e-08	4.04518e-06	ENSG00000185585
RFTN2	2	complement(197568224..197676045)	3.36137	1.0037	2.00514	2.74401e-11	1.42991e-08	1.6587e-06	ENSG00000162944
SLC19A3	2	complement(227685210..227718012)	0.539896	1.0028	2.00388	0.000710945	0.0348542	1	ENSG00000135917
TRIM63	1	complement(26051304..26068436)	14.0236	1.00227	2.00315	5.46631e-06	0.00066186	0.330428	ENSG00000158022
ISG15	1	1001138..1014541	24.9239	-1.02552	-2.03569	3.13403e-09	1.05851e-06	0.000189446	ENSG00000187608
IFIT3	10	89327894..89340971	15.0269	-1.04974	-2.07016	6.91314e-12	4.22106e-09	4.17885e-07	ENSG00000119917
LINC00839	10	42475543..42495336	1.8773	-1.0541	-2.07643	0.000461117	0.0245582	1	ENSG00000185904
DDIT3	12	complement(57516588..57520517)	15.9584	-1.05844	-2.08267	4.64072e-10	1.88123e-07	2.80523e-05	ENSG00000175197
NFKBIB	19	38899700..38908893	6.03931	-1.06207	-2.08793	1.62417e-10	7.10619e-08	9.81776e-06	ENSG00000104825
ATOX1	5	complement(151742316..151772532)	20.1124	-1.0654	-2.09275	1.54321e-14	1.41339e-11	9.3284e-10	ENSG00000177556
IRF1	5	complement(132481609..132490798)	2.12566	-1.07164	-2.10182	5.0601e-07	8.84025e-05	0.0305873	ENSG00000125347
PRKAA2	1	56645322..56715335	3.64236	-1.10597	-2.15244	7.77156e-16	8.86369e-13	4.69775e-11	ENSG00000162409
LRRC34	3	complement(169793428..169812986)	1.14879	-1.11079	-2.15965	2.24799e-05	0.0021501	1	ENSG00000171757
IFI44L	1	78619922..78646145	1.39813	-1.11219	-2.16174	5.19639e-06	0.000634568	0.314111	ENSG00000137959
NCAM1	11	112961247..113278436	4.12606	-1.11321	-2.16327	0	0	0	ENSG00000149294
OAS1	12	112906777..112933222	7.63304	-1.12966	-2.18807	2.45226e-12	1.57889e-09	1.48234e-07	ENSG00000089127
POU4F1	13	complement(78598362..78603560)	0.887445	-1.13004	-2.18864	2.65954e-05	0.00246949	1	ENSG00000152192
RIBC2	22	45413691..45432496	1.70669	-1.13449	-2.19541	0.000185935	0.0120079	1	ENSG00000128408
NRP1	10	complement(33177492..33336262)	0.929307	-1.13819	-2.20105	7.11879e-05	0.00549575	1	ENSG00000099250
STEAP1	7	90154375..90164829	4.77115	-1.13826	-2.20116	1.47846e-06	0.000219045	0.0893702	ENSG00000164647
GATA6	18	22169443..22202528	3.27908	-1.13929	-2.20273	4.91691e-11	2.37774e-08	2.97217e-06	ENSG00000141448
VCAN	5	83471465..83582303	7.12065	-1.14443	-2.21059	5.11978e-05	0.00423946	1	ENSG00000038427
IFIT2	10	89301955..89309276	4.32154	-1.17028	-2.25055	4.54082e-11	2.21358e-08	2.74484e-06	ENSG00000119922
CXCR4	2	complement(136114349..136118165)	2.80105	-1.173	-2.25479	4.1991e-05	0.00360039	1	ENSG00000121966
GEM	8	complement(94249253..94262350)	16.335	-1.17446	-2.25708	1.74948e-09	6.1484e-07	0.000105753	ENSG00000164949
CHSY3	5	129904472..130186634	1.22562	-1.18261	-2.26987	3.96768e-05	0.00344596	1	ENSG00000198108
JUN	1	complement(58780788..58784327)	6.60434	-1.20209	-2.30073	4.59188e-13	3.385e-10	2.7757e-08	ENSG00000177606
AC005943.2	19	complement(1578339..1605445)	3.54865	-1.21551	-2.32223	4.4565e-05	0.00378352	1	ENSG00000267059
PTGS2	1	complement(186671791..186680427)	1.75725	-1.23272	-2.3501	2.84473e-10	1.18592e-07	1.71958e-05	ENSG00000073756
PKIB	6	122471917..122726373	2.17245	-1.23554	-2.35469	7.35826e-07	0.000121299	0.0444792	ENSG00000135549
PCDHB4	5	141121799..141125623	0.45238	-1.23911	-2.36052	0.00101902	0.0464518	1	ENSG00000081818
TF	3	133745956..133779006	2.2006	-1.24993	-2.3783	2.67151e-06	0.000363711	0.161488	ENSG00000091513
ATF3	1	212565334..212620777	1.42205	-1.25569	-2.38782	5.80033e-05	0.00466248	1	ENSG00000162772
CCDC169	13	complement(36222008..36297840)	0.751336	-1.26044	-2.39569	5.67098e-07	9.71103e-05	0.0342799	ENSG00000242715
ZNF804A	2	184598366..184939492	2.36767	-1.27242	-2.41566	3.77516e-09	1.23352e-06	0.000228201	ENSG00000170396
HMSD	18	63949301..63981774	0.689237	-1.29463	-2.45315	0.000300423	0.0175459	1	ENSG00000221887
DHRS2	14	23630115..23645639	0.373453	-1.2955	-2.45462	0.000394627	0.0218447	1	ENSG00000100867
RAB3C	5	58582221..58859394	0.333181	-1.32378	-2.50321	1.17013e-05	0.00126533	0.707322	ENSG00000152932
NRG1	8	31639386..32767959	3.78493	-1.44535	-2.7233	1.82818e-07	3.82387e-05	0.011051	ENSG00000157168
CMPK2	2	complement(6840570..6866635)	1.19327	-1.46114	-2.75326	5.85732e-07	0.000100018	0.0354063	ENSG00000134326
TCN1	11	complement(59852800..59866575)	3.29564	-1.46869	-2.76771	7.71862e-06	0.000892113	0.466575	ENSG00000134827
SH3BGRL2	6	79631283..79703659	1.14765	-1.5149	-2.85779	1.60641e-09	5.7458e-07	9.71041e-05	ENSG00000198478
NR4A2	2	complement(156324432..156342348)	6.53783	-1.52237	-2.87263	0	0	0	ENSG00000153234
OASL	12	complement(121019111..121039242)	1.77239	-1.53665	-2.9012	8.21193e-08	1.88028e-05	0.00496395	ENSG00000135114
IL18R1	2	102311529..102398775	0.538141	-1.53879	-2.90552	2.00925e-05	0.0019558	1	ENSG00000115604
GDNF	5	complement(37812677..37839686)	0.389513	-1.53921	-2.90635	0.000103342	0.00749016	1	ENSG00000168621
OAS2	12	112978395..113011723	5.32196	-1.57989	-2.98948	0	0	0	ENSG00000111335
PCDHB6	5	141150022..141153287	3.66658	-1.58661	-3.00344	2.22045e-16	2.85578e-13	1.34222e-11	ENSG00000113211
FOS	14	75278774..75282230	9.28998	-1.59215	-3.01499	0	0	0	ENSG00000170345
ENPP4	6	46129993..46146699	1.99411	-1.59584	-3.0227	9.70435e-12	5.64047e-09	5.86608e-07	ENSG00000001561
PKIA	8	78516139..78605267	0.657169	-1.61503	-3.06317	3.00167e-06	0.000397905	0.181445	ENSG00000171033
XAF1	17	6755447..6775647	0.790258	-1.61891	-3.07142	1.40991e-08	3.94566e-06	0.000852262	ENSG00000132530
GUCY1A2	11	complement(106674012..107018524)	0.139365	-1.67666	-3.19687	2.79945e-05	0.00256785	1	ENSG00000152402
CRACR2A	12	complement(3606633..3764819)	0.427253	-1.68273	-3.21035	6.37767e-10	2.50336e-07	3.85518e-05	ENSG00000130038
UBD	6	complement(29555515..29559925)	25.8831	-1.69196	-3.23095	0	0	0	ENSG00000213886
AC003092.1	7	94022833..94066661	2.2626	-1.69216	-3.2314	3.51064e-06	0.000449215	0.212211	ENSG00000236453
PODXL	7	complement(131500262..131558217)	1.6601	-1.7001	-3.24923	2.86484e-09	9.83943e-07	0.000173174	ENSG00000128567
SCML2	X	complement(18239314..18354727)	0.544521	-1.70235	-3.2543	9.67567e-06	0.0010811	0.584875	ENSG00000102098
BLOC1S5-TXNDC5	6	complement(7881250..8064364)	0.956247	-1.70781	-3.26664	0.000921458	0.0427093	1	ENSG00000259040
NHS	X	17375420..17735994	0.903839	-1.71973	-3.29376	3.80452e-07	6.96895e-05	0.0229975	ENSG00000188158
FRMPD1	9	37651000..37746904	0.312932	-1.72917	-3.31536	3.67213e-05	0.00320307	1	ENSG00000070601
COL14A1	8	120059780..120372036	0.153235	-1.76613	-3.4014	0.000110607	0.007969	1	ENSG00000187955
MIPOL1	14	37197913..37552361	0.0450934	-1.77631	-3.42549	0.000699931	0.0344259	1	ENSG00000151338
SLC35F1	6	117907526..118317676	0.693836	-1.7848	-3.44571	5.76125e-08	1.40994e-05	0.00348256	ENSG00000196376
EGR1	5	138465490..138469315	8.31122	-1.78947	-3.45689	0	0	0	ENSG00000120738
RGS1	1	192575727..192580031	2.33402	-1.79483	-3.46976	3.36398e-14	2.90494e-11	2.03346e-09	ENSG00000090104
RP11-1102P16.1	8	complement(71403440..71592025)	0.23528	-1.80658	-3.49811	0.000372482	0.0209712	1	ENSG00000253379
SERPINB2	18	63871692..63903890	3.21753	-1.80767	-3.50077	2.03175e-10	8.7103e-08	1.22815e-05	ENSG00000197632
RP11-412P11.1	4	22997551..23056862	0.60429	-1.82853	-3.55174	0.000233591	0.0144083	1	ENSG00000248837
PHF24	9	34957608..34982544	0.303883	-1.82862	-3.55197	1.04384e-05	0.00115353	0.630982	ENSG00000122733
AGPAT4	6	complement(161129979..161274061)	0.297701	-1.85079	-3.60698	4.33306e-07	7.72639e-05	0.0261925	ENSG00000026652
NTN4	12	complement(95657807..95791152)	0.260603	-1.87102	-3.65792	0.000285164	0.0169328	1	ENSG00000074527
ATP8A2	13	25372071..26025851	0.119534	-1.88463	-3.69258	4.96643e-05	0.00414083	1	ENSG00000132932
MGAT4A	2	complement(98619106..98731126)	0.589604	-1.90611	-3.74798	1.2268e-13	9.75755e-11	7.41574e-09	ENSG00000071073
SLC9A9	3	complement(143265222..143848531)	0.828559	-1.90619	-3.74819	3.26614e-09	1.09684e-06	0.000197432	ENSG00000181804
RP11-552M14.1	4	23105502..23123487	10.0091	-1.93895	-3.83427	7.46181e-13	5.24478e-10	4.51051e-08	ENSG00000249645
DZIP1	13	complement(95578202..95644703)	0.38628	-1.94145	-3.84091	3.67143e-09	1.21145e-06	0.00022193	ENSG00000134874
C5orf66	5	135033280..135358219	0.514275	-1.96141	-3.89442	2.34745e-07	4.71425e-05	0.0141899	ENSG00000224186
STEAP2	7	90167590..90238137	0.214698	-2.00073	-4.00202	2.15495e-06	0.0003065	0.130263	ENSG00000157214
MGAM2	7	142111749..142222324	0.911715	-2.06188	-4.17529	1.55875e-13	1.20799e-10	9.42235e-09	ENSG00000257743
FDCSP	4	70226071..70235252	7.25632	-2.06208	-4.17589	3.47762e-09	1.15503e-06	0.000210215	ENSG00000181617
FOXP2	7	114086327..114693772	0.0507536	-2.07685	-4.21885	0.000376666	0.0211605	1	ENSG00000128573
CDK14	7	90466424..91210590	1.46878	-2.08419	-4.24037	0	0	0	ENSG00000058091
IDO1	8	39902275..39928444	0.264798	-2.09722	-4.27884	8.4072e-05	0.0063088	1	ENSG00000131203
CCL5	17	complement(35871491..35880793)	1.60877	-2.10447	-4.30041	1.36148e-05	0.00143378	0.822989	ENSG00000271503
EGR2	10	complement(62811996..62919900)	0.605402	-2.10848	-4.31235	1.98916e-08	5.41624e-06	0.0012024	ENSG00000122877
PURG	8	complement(30995802..31033715)	0.144247	-2.15854	-4.46462	0.00101734	0.0464122	1	ENSG00000172733
AR	X	67544032..67730619	0.132183	-2.16476	-4.48392	1.75804e-06	0.000253772	0.10627	ENSG00000169083
ARFGEF3	6	138161921..138344663	0.54093	-2.19706	-4.58544	4.66822e-10	1.88123e-07	2.82185e-05	ENSG00000112379
TRIM22	11	5689689..5737089	0.0921806	-2.2038	-4.60692	0.00083238	0.0394156	1	ENSG00000132274
KLHL13	X	complement(117897813..118117340)	0.218239	-2.20855	-4.6221	6.35952e-07	0.000107081	0.038442	ENSG00000003096
RASGEF1B	4	complement(81426393..82044244)	0.0719804	-2.2115	-4.63156	0.000640094	0.0320036	1	ENSG00000138670
CNR1	6	complement(88139864..88166359)	0.125139	-2.21874	-4.65488	5.87323e-05	0.00471481	1	ENSG00000118432
ZNF285	19	complement(44382298..44401608)	0.607169	-2.25542	-4.77474	3.31957e-14	2.90494e-11	2.00661e-09	ENSG00000267508
MAGI1	3	complement(65353525..66038834)	0.204738	-2.25874	-4.78575	4.34455e-09	1.38221e-06	0.000262619	ENSG00000151276
INHBA	7	complement(41685114..41703108)	2.52832	-2.3199	-4.99297	0	0	0	ENSG00000122641
LINC01440	20	55408898..55482777	0.252104	-2.32054	-4.99521	3.29414e-05	0.002924	1	ENSG00000235166
NETO2	16	complement(47077703..47143997)	2.13967	-2.32105	-4.99697	0	0	0	ENSG00000171208
C8orf4	8	40153455..40155308	1.57253	-2.32301	-5.00376	1.69705e-07	3.58683e-05	0.0102583	ENSG00000176907
MX2	21	41361943..41409390	0.585628	-2.33765	-5.0548	1.33227e-15	1.43809e-12	8.05329e-11	ENSG00000183486
LINC01010	6	134437716..134504581	2.17934	-2.35965	-5.13245	4.44089e-16	5.47843e-13	2.68443e-11	ENSG00000236700
IL1A	2	complement(112773915..112784590)	1.88933	-2.36615	-5.15565	5.12823e-10	2.03942e-07	3.09991e-05	ENSG00000115008
AIM2	1	complement(159062484..159147096)	2.63895	-2.42217	-5.35977	4.44089e-16	5.47843e-13	2.68443e-11	ENSG00000163568
NLGN4Y	Y	14522638..14845650	0.603107	-2.42325	-5.36377	2.22045e-16	2.85578e-13	1.34222e-11	ENSG00000165246
FAM184A	6	complement(118959763..119149387)	0.367517	-2.47305	-5.55215	4.09798e-11	2.04041e-08	2.47715e-06	ENSG00000111879
DISC1FP1	11	90251232..90915052	0.981973	-2.50587	-5.67992	1.35883e-06	0.000204834	0.0821385	ENSG00000261645
ABCB1	7	complement(87503633..87713323)	0.381457	-2.50886	-5.6917	8.06242e-10	3.06514e-07	4.87357e-05	ENSG00000085563
RSAD2	2	6865806..6898239	0.310051	-2.53237	-5.7852	6.00172e-08	1.45477e-05	0.00362792	ENSG00000134321
PRKG1	10	50991358..52298350	0.248472	-2.54345	-5.82982	2.52556e-09	8.7237e-07	0.000152665	ENSG00000185532
MAP7	6	complement(136342281..136550819)	0.238499	-2.56225	-5.90627	1.81596e-07	3.81149e-05	0.0109771	ENSG00000135525
HDGFRP3	15	complement(83112738..83208018)	0.146553	-2.58394	-5.99575	1.61438e-10	7.10619e-08	9.75863e-06	ENSG00000166503
PDLIM4	5	132257671..132273454	6.68878	-2.62249	-6.15811	0	0	0	ENSG00000131435
ZIC2	13	99981772..99986773	1.06003	-2.65762	-6.30991	2.27263e-13	1.73893e-10	1.37376e-08	ENSG00000043355
RP11-197K6.1	3	191557324..191590356	0.509694	-2.66877	-6.35887	0.00102754	0.0467716	1	ENSG00000223812
FOXD1	5	complement(73444827..73448362)	0.471976	-2.67439	-6.3837	2.83238e-07	5.52296e-05	0.0171212	ENSG00000251493
FOSB	19	45467995..45475179	2.28853	-2.68484	-6.43008	0	0	0	ENSG00000125740
GRIP1	12	complement(66347431..66804186)	0.197081	-2.71152	-6.55013	7.60892e-08	1.76902e-05	0.00459944	ENSG00000155974
FGF5	4	80266599..80336680	0.0683055	-2.72106	-6.59355	0.000674842	0.0333548	1	ENSG00000138675
STRA6	15	complement(74179466..74212267)	0.15664	-2.8229	-7.07582	8.52789e-07	0.000138202	0.0515494	ENSG00000137868
FAM84A	2	14632686..14650814	0.252969	-2.92245	-7.58133	9.082e-11	4.15901e-08	5.48989e-06	ENSG00000162981
TSLP	5	111070062..111078024	0.217806	-2.93215	-7.63246	2.59032e-06	0.000355862	0.156579	ENSG00000145777
TBC1D30	12	64781193..64881032	0.0475969	-2.98652	-7.92559	0.000634162	0.0317333	1	ENSG00000111490
CLGN	4	complement(140388455..140427968)	1.11361	-2.98673	-7.92676	0	0	0	ENSG00000153132
IFI27	14	94104836..94116698	0.496431	-2.9921	-7.9563	1.05394e-10	4.71915e-08	6.37086e-06	ENSG00000165949
ZNF321P	19	complement(52928475..52962823)	0.53167	-3.00508	-8.02823	0.000196249	0.0124741	1	ENSG00000221874
GPR63	6	complement(96794126..96837463)	0.0599105	-3.07113	-8.40433	0.000613574	0.0309593	1	ENSG00000112218
FOXJ1	17	complement(76136333..76141299)	0.140712	-3.13487	-8.78395	0.000837272	0.039602	1	ENSG00000129654
BTC	4	complement(74744759..74794686)	0.145347	-3.26649	-9.62303	0.000276769	0.0165809	1	ENSG00000174808
CLCN4	X	10156945..10237660	0.986246	-3.35345	-10.2209	0	0	0	ENSG00000073464
CA2	8	85463852..85481493	0.162282	-3.37655	-10.3859	0.000587732	0.0298548	1	ENSG00000104267
TGIF2-C20orf24	20	36574553..36612384	1.42593	-3.39869	-10.5465	5.55359e-07	9.56419e-05	0.0335703	ENSG00000259399
ZIC5	13	complement(99962964..99971909)	0.196022	-3.45881	-10.9953	2.6178e-07	5.13769e-05	0.0158241	ENSG00000139800
LPAR1	9	complement(110873263..111038458)	0.244196	-3.45937	-10.9996	1.11143e-07	2.48588e-05	0.00671839	ENSG00000198121
ME1	6	complement(83210389..83431071)	0.272034	-3.47319	-11.1054	8.96385e-07	0.000144879	0.0541847	ENSG00000065833
NEU4	2	241808825..241817413	0.125275	-3.4869	-11.2114	2.70021e-05	0.00250341	1	ENSG00000204099
MARK1	1	220528183..220664461	0.66952	-3.50731	-11.3712	0	0	0	ENSG00000116141
EYA4	6	133240598..133532120	2.0374	-3.50763	-11.3737	0	0	0	ENSG00000112319
MECOM	3	complement(169083499..169663618)	0.223539	-3.5727	-11.8984	1.9662e-12	1.30608e-09	1.18853e-07	ENSG00000085276
ARL14	3	160677159..160678452	0.22199	-3.64891	-12.5438	0.00110333	0.0498089	1	ENSG00000179674
RBBP8NL	20	complement(62410237..62427533)	0.107471	-3.69167	-12.9212	0.00105155	0.0476849	1	ENSG00000130701
ZEB1	10	31318495..31529814	0.0492269	-3.70272	-13.0205	0.000161108	0.0108207	1	ENSG00000148516
OXGR1	13	complement(96985719..96994730)	0.214672	-3.73062	-13.2748	2.08744e-05	0.00202214	1	ENSG00000165621
LIN28B	6	104957048..105083332	0.0852196	-3.8347	-14.2679	8.99787e-05	0.00666548	1	ENSG00000187772
TP63	3	189631416..189897279	0.0830922	-3.85744	-14.4946	6.88768e-06	0.000813176	0.416346	ENSG00000073282
ADAMTS15	11	130448974..130476641	0.160493	-3.86814	-14.6025	2.88525e-07	5.55438e-05	0.0174407	ENSG00000166106
NELL2	12	complement(44508275..44921848)	0.099509	-3.89752	-14.9028	3.90479e-06	0.000494836	0.236037	ENSG00000184613
ANK3	10	complement(60026298..60733490)	0.0259436	-3.95517	-15.5105	3.09485e-06	0.000405808	0.187077	ENSG00000151150
RP11-335O4.3	12	complement(67658991..67670919)	1.29816	-3.99893	-15.9882	5.00436e-07	8.76822e-05	0.0302504	ENSG00000235872
CEP126	11	101915015..102001058	0.144879	-4.03521	-16.3953	3.68758e-09	1.21145e-06	0.000222907	ENSG00000110318
CERS6	2	168455862..168775137	3.47972	-4.10356	-17.1907	0	0	0	ENSG00000172292
GLI2	2	120735623..120992653	1.52168	-4.24114	-18.9109	0	0	0	ENSG00000074047
CHIC1	X	73563200..73687102	0.703965	-4.28726	-19.5252	0	0	0	ENSG00000204116
CACNA1E	1	181413102..181808084	0.229999	-4.34859	-20.3731	0	0	0	ENSG00000198216
BMP5	6	complement(55753645..55875564)	0.128543	-4.46924	-22.1501	4.70511e-05	0.0039502	1	ENSG00000112175
KCNJ8	12	complement(21764955..21775581)	0.476533	-4.48189	-22.3451	3.1345e-09	1.05851e-06	0.000189474	ENSG00000121361
WNT5A	3	complement(55465715..55490539)	0.124562	-4.82681	-28.3802	1.40143e-07	3.02549e-05	0.00847138	ENSG00000114251
GALNT18	11	complement(11270876..11622005)	0.997982	-5.84914	-57.6456	0	0	0	ENSG00000110328
JAKMIP2	5	complement(147585439..147782848)	0.697802	-6.12746	-69.9115	0	0	0	ENSG00000176049
PCLO	7	complement(82754013..83162930)	0.111161	-6.77438	-109.469	1.18355e-11	6.74938e-09	7.15434e-07	ENSG00000186472
HIST1H2AK	6	complement(27837947..27838339)	3.93493	-8.8016	-446.216	0.000388255	0.0215314	1	ENSG00000275221
GALNT13	2	153871913..154453849	0.399281	-9.54951	-749.356	9.79649e-05	0.00716923	1	ENSG00000144278
