## Supplementary material for "Nuclear Transport Factor 2 (NTF2) suppresses metastatic melanoma by modifying cell migration, metastasis, and gene expression": Table S2

### Sheet: Table S2
Name	Chromosome	Region	Max group mean	Log₂ fold change	Fold change	P-value	FDR p-value	Bonferroni	ENSEMBL
RP11-449P15.1	7	complement(1055360..1059261)	0.388609	7.5707	190.112	0.001955	0.671454	1	ENSG00000257607
RP11-841O20.2	14	52640839..52641566	0.657323	6.86111	116.252	0.0055004	0.999904	1	ENSG00000258757
ZFP91-CNTF	11	58579172..58624639	0.143675	6.73512	106.531	0.00457942	0.999904	1	ENSG00000255073
CTC-550B14.6	19	complement(55027593..55053928)	0.209438	6.40449	84.7118	0.0128964	0.999904	1	ENSG00000267149
CTC-326K19.6	19	complement(49909501..49958391)	0.44997	6.33236	80.5806	0.00947099	0.999904	1	ENSG00000269179
AC006449.2	17	complement(38727833..38728198)	0.683329	6.26651	76.9853	0.0126504	0.999904	1	ENSG00000279119
GAGE12J	X	49322057..49329384	0.458718	6.24802	76.0047	0.0151837	0.999904	1	ENSG00000224659
RP11-21J18.1	18	9102736..9254346	0.208038	6.06633	67.0114	0.0155893	0.999904	1	ENSG00000265257
USP50	15	complement(50500562..50546708)	0.102733	5.91106	60.1737	0.0178419	0.999904	1	ENSG00000170236
AP000295.9	21	33246774..33283212	0.186785	5.84451	57.461	0.0198586	0.999904	1	ENSG00000249624
RP11-145E5.5	9	21802636..22032986	0.181799	5.7063	52.2118	0.0228644	0.999904	1	ENSG00000264545
CH17-264B6.4	7	73037371..73049246	0.223127	5.62244	49.2633	0.0308998	0.999904	1	ENSG00000273897
RP11-644K8.1	2	20052134..20054496	0.266325	5.57106	47.5398	0.0282923	0.999904	1	ENSG00000223734
RP11-688G15.3	14	99512501..99513576	0.170969	5.55084	46.8779	0.0273206	0.999904	1	ENSG00000258749
FAM197Y7	Y	complement(9367803..9377092)	0.0496665	5.5452	46.6951	0.0300179	0.999904	1	ENSG00000228383
BNIP3P5	15	42313687..42314386	0.288201	5.46369	44.1301	0.0313674	0.999904	1	ENSG00000260571
EEF1E1-BLOC1S5	6	complement(8015726..8102530)	0.187396	5.46029	44.0263	0.036775	0.999904	1	ENSG00000265818
AC093901.1	2	complement(118132128..118186386)	0.140957	5.42685	43.0174	0.0312826	0.999904	1	ENSG00000226856
VWA2	10	114239330..114291513	0.0411043	5.39669	42.1275	0.0304077	0.999904	1	ENSG00000165816
RP11-540H22.2	9	complement(106584142..106591952)	0.343218	5.3082	39.6211	0.0338196	0.999904	1	ENSG00000229297
FOXD1-AS1	5	73446357..73446984	0.297005	5.27295	38.6648	0.044437	0.999904	1	ENSG00000247993
AC011330.5	15	complement(43663654..43684339)	0.0376071	5.27176	38.6329	0.0387001	0.999904	1	ENSG00000249839
ITIH2	10	7703269..7749520	0.0358291	5.25055	38.069	0.0381576	0.999904	1	ENSG00000151655
PCDH15	10	complement(53802771..55627942)	0.00784679	5.23936	37.775	0.0358212	0.999904	1	ENSG00000150275
CTA-397H3.3	8	56074592..56075274	0.212667	5.21309	37.0934	0.0331651	0.999904	1	ENSG00000253603
CTD-3216D2.5	20	complement(34281632..34286466)	0.201467	5.21309	37.0933	0.034676	0.999904	1	ENSG00000272945
RP11-109D20.2	15	complement(45073492..45074048)	0.275933	5.21304	37.092	0.0340831	0.999904	1	ENSG00000259352
ALDH1L1-AS2	3	126180065..126210169	0.0429466	5.19996	36.7574	0.0367871	0.999904	1	ENSG00000246022
RP3-414A15.11	14	complement(73517233..73520648)	0.123249	5.17106	36.0282	0.0431941	0.999904	1	ENSG00000258443
RP11-96C23.13	10	86992406..87010203	0.0252676	5.16579	35.897	0.0492415	0.999904	1	ENSG00000151303
RP11-530C5.1	12	79690144..79778451	0.325481	5.16579	35.897	0.0492575	0.999904	1	ENSG00000258048
RP11-506B6.6	6	112236093..112307009	0.0265509	5.1041	34.3943	0.0403576	0.999904	1	ENSG00000226440
RP11-875O11.2	8	23068229..23083619	0.0414251	5.10084	34.3166	0.038945	0.999904	1	ENSG00000246130
RP11-195E2.1	5	complement(71074225..71093193)	0.159894	5.10074	34.3142	0.0393107	0.999904	1	ENSG00000230847
SAA2	11	complement(18239223..18248643)	0.0452238	4.99341	31.8542	0.048613	0.999904	1	ENSG00000134339
RP11-505K9.4	16	83908132..83951445	0.0329668	4.99341	31.8542	0.0486233	0.999904	1	ENSG00000260300
RP11-331F4.4	16	75226074..75228197	0.0705213	4.97921	31.5422	0.0444415	0.999904	1	ENSG00000240338
AC079135.1	2	236167447..236294927	0.0901034	4.9791	31.5399	0.0426135	0.999904	1	ENSG00000233611
PRICKLE2-AS1_1	3	64067964..64103131	0.0154062	4.97905	31.5388	0.0441228	0.999904	1	ENSG00000241111
RP11-96C23.9	10	87113954..87115523	0.13259	4.84609	28.762	0.0496756	0.999904	1	ENSG00000237280
AC010132.11	7	42918741..42920084	0.224927	4.36865	20.6582	0.00226022	0.699065	1	ENSG00000234983
DDX43	6	73394748..73417569	0.0718528	4.15007	17.754	0.00527375	0.999904	1	ENSG00000080007
AC004019.13	22	complement(17580157..17589192)	0.0848155	3.87158	14.6373	0.00993016	0.999904	1	ENSG00000236754
SAMD11	1	924880..944581	0.0508857	3.84694	14.3895	0.007906	0.999904	1	ENSG00000187634
RP11-427J23.1	13	complement(40079106..40273509)	0.0443408	3.80317	13.9594	0.0164027	0.999904	1	ENSG00000275149
DDX39B-AS1	6	31542304..31543138	0.273284	3.68039	12.8206	0.0139187	0.999904	1	ENSG00000234006
ZRSR1	5	112891422..112893094	0.199185	3.6402	12.4684	0.00202861	0.679068	1	ENSG00000212643
CHD5	1	complement(6101793..6180123)	0.0132241	3.53194	11.567	0.0232879	0.999904	1	ENSG00000116254
GPR179	17	complement(38325530..38343847)	0.0158898	3.52266	11.4928	0.0232749	0.999904	1	ENSG00000277399
RP11-380D15.2	20	56267872..56269231	0.115925	3.49238	11.2541	0.0189961	0.999904	1	ENSG00000235594
RP11-761B3.1	2	complement(47065941..47176511)	0.122453	3.43726	10.8322	0.032618	0.999904	1	ENSG00000273269
CRTAC1	10	complement(97865000..98030828)	0.0339901	3.41103	10.6371	0.0259701	0.999904	1	ENSG00000095713
CTD-3010D24.3	17	72642731..72644490	0.131945	3.38814	10.4697	0.0239459	0.999904	1	ENSG00000263893
RP11-798G7.5	17	45533963..45534710	0.212811	3.36596	10.3099	0.0371651	0.999904	1	ENSG00000131484
SEC16B	1	complement(177923956..177984303)	0.0160595	3.36532	10.3054	0.0379541	0.999904	1	ENSG00000120341
RP11-328J2.1	7	complement(119704556..119907375)	0.0546964	3.27978	9.71205	0.0338517	0.999904	1	ENSG00000225546
GABRP	5	170763350..170814047	0.0238018	3.26821	9.63453	0.0424797	0.999904	1	ENSG00000094755
RAB4B-EGLN2	19	40778242..40808198	0.103447	3.24308	9.46814	0.00939647	0.999904	1	ENSG00000171570
ISM1	20	13221771..13300651	0.0710992	3.21853	9.30835	0.00860704	0.999904	1	ENSG00000101230
AC002543.2	7	complement(116873454..116876376)	0.0522012	3.17777	9.04906	0.0494235	0.999904	1	ENSG00000235945
AC064852.4	2	complement(232760146..232767949)	0.119277	3.16692	8.9813	0.0496919	0.999904	1	ENSG00000241409
SLC23A3	2	complement(219161465..219170095)	0.04902	3.16473	8.96763	0.0125391	0.999904	1	ENSG00000213901
RAB3B	1	complement(51907956..51990764)	0.00785155	3.15435	8.90334	0.0416666	0.999904	1	ENSG00000169213
ATP13A4	3	complement(193402077..193593111)	0.016837	3.15432	8.90315	0.0377123	0.999904	1	ENSG00000127249
RP5-951N9.1	12	complement(1380060..1391502)	0.04738	3.15414	8.90206	0.0399077	0.999904	1	ENSG00000249028
KRT8P29	1	complement(203872574..203874187)	0.0720623	3.15414	8.90206	0.039266	0.999904	1	ENSG00000236430
RP11-330C7.3	1	92732000..92733257	0.217939	3.14305	8.83392	0.0080596	0.999904	1	ENSG00000225505
RP11-148B18.4	1	complement(94318479..94324569)	0.277126	3.06647	8.37722	0.0120131	0.999904	1	ENSG00000236098
SUGT1P	9	complement(33503655..33510711)	0.342543	3.05841	8.33051	0.0156313	0.999904	1	ENSG00000226823
RP11-457M11.7	6	26602733..26606661	0.0556966	3.0477	8.26892	0.0273269	0.999904	1	ENSG00000275846
MKNK1-AS1	1	46538696..46570255	0.0376745	3.02139	8.11947	0.0473836	0.999904	1	ENSG00000269956
ZNF793	19	37506939..37548762	0.0076717	3.02135	8.11928	0.047334	0.999904	1	ENSG00000188227
RP11-677I18.3	11	complement(106085990..106101975)	0.0730475	3.02125	8.11869	0.044448	0.999904	1	ENSG00000254433
RP11-459O16.8	9	42981772..42988167	0.0403694	3.0212	8.11841	0.0494644	0.999904	1	ENSG00000276128
RP11-35G22.1	8	108226200..108227544	0.347784	2.9857	7.92107	0.0142579	0.999904	1	ENSG00000253754
RP11-34P13.7	1	complement(89295..133723)	0.0405444	2.93369	7.6406	0.0378086	0.999904	1	ENSG00000238009
KCNRG	13	50015254..50020922	0.332442	2.91907	7.56358	0.000183222	0.195801	1	ENSG00000198553
SPDYE5	7	75493625..75504304	0.0436271	2.89397	7.43313	0.0219663	0.999904	1	ENSG00000170092
FOXH1	8	complement(144473412..144476335)	0.0581126	2.87752	7.34887	0.0423598	0.999904	1	ENSG00000160973
PLCE1-AS1	10	complement(94279277..94287478)	0.167121	2.85259	7.22296	0.000905231	0.459827	1	ENSG00000268894
ZACN	17	76071961..76083666	0.0772786	2.84735	7.19679	0.00875449	0.999904	1	ENSG00000186919
CHURC1-FNTB	14	64914485..65061803	0.58462	2.83519	7.13636	0.00490416	0.999904	1	ENSG00000125954
RP11-16E12.1	15	31216020..31224445	0.0732609	2.82403	7.08139	0.0307687	0.999904	1	ENSG00000259448
SLA2	20	complement(36612318..36646216)	0.0489277	2.80891	7.00753	0.02994	0.999904	1	ENSG00000101082
RP11-223P11.3	10	complement(126988095..127026507)	0.0452394	2.80106	6.96952	0.0171239	0.999904	1	ENSG00000223528
ZNF346-IT1	5	177051714..177052963	0.254727	2.77436	6.8417	0.0143505	0.999904	1	ENSG00000251666
C6orf165_1	6	87407983..87464465	0.117064	2.7657	6.80078	0.00203748	0.679068	1	ENSG00000272514
LINC00623	1	120913275..121009291	0.144686	2.75347	6.74337	0.00211499	0.688672	1	ENSG00000226067
GOLGA6L5P	15	complement(84507885..84516814)	0.0615497	2.73407	6.65329	0.0076112	0.999904	1	ENSG00000230373
FOXD4L5	9	complement(65282101..65285209)	0.0417375	2.72303	6.60259	0.0341903	0.999904	1	ENSG00000204779
RP11-159F24.3	5	43483959..43509356	0.156567	2.71208	6.55264	0.0330904	0.999904	1	ENSG00000249492
AD000684.2	19	35262846..35264804	0.222169	2.65493	6.29814	0.0226092	0.999904	1	ENSG00000268947
SLC38A3	3	50205246..50221486	0.0430962	2.63429	6.20871	0.0228903	0.999904	1	ENSG00000188338
MIR155HG	21	25561909..25575168	0.0737146	2.60776	6.09557	0.040545	0.999904	1	ENSG00000234883
SLC23A1	5	complement(139367196..139384553)	0.0370601	2.60776	6.09555	0.0441677	0.999904	1	ENSG00000170482
ZNF582-AS1	19	56393656..56399172	0.05803	2.60292	6.07516	0.0480646	0.999904	1	ENSG00000267454
C1orf147	1	complement(206491116..206497728)	0.127984	2.58783	6.01194	0.00523321	0.999904	1	ENSG00000162888
RP1-20N2.8	6	143484979..143507327	0.100799	2.53316	5.7884	0.0142691	0.999904	1	ENSG00000278206
RP11-264B17.2	16	complement(28956687..28966883)	0.100586	2.49557	5.63953	0.0495753	0.999904	1	ENSG00000260853
FAM217A	6	complement(4049434..4087344)	0.0350874	2.49556	5.63946	0.046986	0.999904	1	ENSG00000145975
RP11-729L2.2	18	50968019..51058144	0.190407	2.48193	5.58643	0.0103791	0.999904	1	ENSG00000267699
KCNV2	9	2717502..2730037	0.0915764	2.47966	5.57766	0.0233944	0.999904	1	ENSG00000168263
HSPA8P15	6	complement(151411259..151413945)	0.195308	2.46625	5.52605	0.0346229	0.999904	1	ENSG00000219395
CABP7	22	29720084..29731839	0.102857	2.46334	5.51491	0.00321834	0.861509	1	ENSG00000100314
CTD-2192J16.22	19	complement(12643831..12648397)	0.411831	2.44267	5.43649	0.00839946	0.999904	1	ENSG00000269242
EAF1-AS1	3	complement(15436171..15455940)	0.0446257	2.42185	5.35859	0.0292357	0.999904	1	ENSG00000249786
GABRA2	4	complement(46248427..46475230)	0.0123101	2.39275	5.25156	0.0444103	0.999904	1	ENSG00000151834
KCND3	1	complement(111770662..111989155)	0.0438351	2.35623	5.12029	0.0139112	0.999904	1	ENSG00000171385
CCDC183-AS1	9	complement(136803927..136808848)	0.0938004	2.35549	5.11767	0.0204213	0.999904	1	ENSG00000228544
GRB7	17	39737927..39747291	0.0507492	2.34288	5.07314	0.0315222	0.999904	1	ENSG00000141738
PSG4	19	complement(43192702..43207299)	0.0290769	2.33951	5.0613	0.0233354	0.999904	1	ENSG00000243137
SPECC1L-ADORA2A	22	24270898..24442356	0.197285	2.3115	4.96399	0.00227279	0.699065	1	ENSG00000258555
KLB	4	39406853..39451536	0.136	2.28615	4.87752	6.47298e-05	0.0945855	1	ENSG00000134962
THOC7-AS1	3	63860645..63861819	0.257921	2.28146	4.86171	0.0404358	0.999904	1	ENSG00000240549
KRT8P4	8	complement(89412621..89415071)	0.176185	2.2765	4.84502	0.0100366	0.999904	1	ENSG00000248231
RP11-540O11.1	15	40906811..40910337	0.161892	2.27645	4.84485	0.00789774	0.999904	1	ENSG00000251161
BRICD5	16	complement(2209253..2211950)	0.19916	2.2709	4.82624	0.00181914	0.646908	1	ENSG00000182685
RP11-486M23.1	8	29527312..29530323	0.266569	2.25855	4.7851	0.0379559	0.999904	1	ENSG00000253632
MPEG1	11	complement(59208510..59212951)	0.0835282	2.25461	4.77205	0.00446739	0.999904	1	ENSG00000197629
GPR37L1	1	202122858..202133592	0.0322181	2.2473	4.74794	0.0287656	0.999904	1	ENSG00000170075
FAM3C2	X	23075758..23076767	1.27017	2.20333	4.60542	0.0338459	0.999904	1	ENSG00000174028
MIR503HG	X	complement(134543337..134546632)	0.0979275	2.19026	4.56388	0.0308136	0.999904	1	ENSG00000223749
PRODH	22	complement(18912777..18936553)	0.040431	2.16839	4.49523	0.00842584	0.999904	1	ENSG00000100033
RP4-800J21.3	20	complement(57384160..57393062)	0.128963	2.16752	4.4925	0.0289411	0.999904	1	ENSG00000218018
VWDE	7	complement(12330885..12403941)	0.0411932	2.11847	4.34235	0.0253409	0.999904	1	ENSG00000146530
DCDC1	11	complement(30830369..31369810)	0.0146826	2.11291	4.32564	0.0260981	0.999904	1	ENSG00000170959
PLAU	10	73909177..73917497	0.102509	2.10955	4.31558	0.0270743	0.999904	1	ENSG00000122861
GPR151	5	complement(146513103..146516190)	0.105551	2.10614	4.30538	0.0146236	0.999904	1	ENSG00000173250
AGAP5	10	complement(73674285..73698159)	0.25435	2.09091	4.26017	0.000222912	0.210541	1	ENSG00000172650
OR2A7	7	complement(144258607..144259722)	0.351496	2.07817	4.2227	0.0104291	0.999904	1	ENSG00000243896
PROCA1	17	complement(28703197..28711854)	0.104023	2.0708	4.20119	0.00069065	0.409298	1	ENSG00000167525
KRTAP2-3	17	complement(41059240..41060114)	0.209075	2.04362	4.12279	0.0413657	0.999904	1	ENSG00000212724
MPP4	2	complement(201644870..201698694)	0.1197	2.03442	4.09659	0.00444363	0.999904	1	ENSG00000082126
ZNF571-AS1	19	37548914..37587348	0.0624039	2.03129	4.08769	0.00978089	0.999904	1	ENSG00000267470
RP11-68L18.1	8	90646441..90656598	0.0646412	2.01478	4.04119	0.0189402	0.999904	1	ENSG00000246792
RP3-395M20.9	1	2581560..2584533	0.437142	1.982	3.9504	0.00917972	0.999904	1	ENSG00000228037
CHRNA10	11	complement(3665587..3671384)	0.0751426	1.97717	3.93719	0.0471258	0.999904	1	ENSG00000129749
NR1I3	1	complement(161229666..161238302)	0.0908936	1.94741	3.85682	0.0208551	0.999904	1	ENSG00000143257
AC007192.4	19	18153158..18178117	0.761547	1.93492	3.82358	0.0321856	0.999904	1	ENSG00000268173
RP11-30L15.4	8	53971231..53974210	0.132412	1.93378	3.82056	0.00668661	0.999904	1	ENSG00000253667
PLIN1	15	complement(89664365..89679427)	0.0529182	1.93343	3.81961	0.0302801	0.999904	1	ENSG00000166819
RP11-724O16.1	2	169479480..169525922	0.40553	1.92709	3.80287	0.0308693	0.999904	1	ENSG00000251569
PLA2G4B	15	41837775..41848147	0.085792	1.88657	3.69756	0.0237579	0.999904	1	ENSG00000243708
RP11-344N10.5	10	complement(73098044..73101297)	0.104747	1.87538	3.66898	0.0146348	0.999904	1	ENSG00000272630
FAM26D	6	116529013..116558868	0.0995504	1.86746	3.6489	0.047444	0.999904	1	ENSG00000164451
RP11-968A15.2	12	54262615..54279063	0.425087	1.86121	3.63311	0.0141126	0.999904	1	ENSG00000257596
PRMT5-AS1	14	22918947..22926900	0.0784738	1.86063	3.63165	0.032213	0.999904	1	ENSG00000237054
AVPR2	X	153902531..153907166	0.111133	1.8502	3.60551	0.0318531	0.999904	1	ENSG00000126895
GREM2	1	complement(240489573..240612149)	0.0599245	1.84316	3.58794	0.0309474	0.999904	1	ENSG00000180875
NBEAP1	15	complement(20657638..20688408)	0.066167	1.83171	3.5596	0.0232323	0.999904	1	ENSG00000258590
ADNP-AS1	20	50930984..50945134	0.456366	1.83164	3.55941	0.00637107	0.999904	1	ENSG00000259456
TMEM253	14	21098937..21103724	0.123563	1.82344	3.53923	0.0449493	0.999904	1	ENSG00000232070
SLFNL1-AS1	1	41014590..41043890	0.0559107	1.80609	3.49694	0.0329887	0.999904	1	ENSG00000281207
RP11-530C5.2	12	79823778..79825496	0.404851	1.80478	3.49375	0.0249548	0.999904	1	ENSG00000258044
SLC7A4	22	complement(21028718..21032840)	0.193681	1.80231	3.48777	0.00650104	0.999904	1	ENSG00000099960
SLC15A2	3	121894089..121944102	0.0527332	1.80133	3.48542	0.0127905	0.999904	1	ENSG00000163406
GAB3	X	complement(154675249..154751583)	0.0563923	1.79908	3.47998	0.0188354	0.999904	1	ENSG00000160219
HSP90AB4P	15	complement(58691106..58693125)	0.132804	1.78672	3.45029	0.036512	0.999904	1	ENSG00000282100
LINC00706	10	complement(6774307..6779180)	0.374559	1.76542	3.39972	0.0241766	0.999904	1	ENSG00000281186
PTK6	20	complement(63528001..63537370)	0.0787333	1.76311	3.3943	0.0487385	0.999904	1	ENSG00000101213
ROBO4	11	complement(124883691..124898500)	0.0813366	1.75932	3.38539	0.0126049	0.999904	1	ENSG00000154133
LINC00707	10	6779598..6842906	1.1839	1.75159	3.36728	0.00131701	0.554977	1	ENSG00000238266
MARCH4	2	complement(216257865..216372027)	0.0701389	1.74767	3.35815	0.0493374	0.999904	1	ENSG00000144583
SNX32	11	65833641..65856896	0.0790042	1.73554	3.33003	0.0292815	0.999904	1	ENSG00000172803
SLC10A1	14	complement(69775417..69797289)	0.221653	1.73302	3.32423	0.0127569	0.999904	1	ENSG00000100652
RP11-806L2.2	18	650229..652843	0.121702	1.72141	3.29758	0.030859	0.999904	1	ENSG00000266456
AC025165.8	12	complement(57612118..57619638)	0.120023	1.71993	3.2942	0.0173632	0.999904	1	ENSG00000224713
EPB41L4A	5	complement(112142441..112419316)	0.0582478	1.71678	3.28702	0.00304433	0.846875	1	ENSG00000129595
RPL23AP87	17	83226897..83240804	0.231771	1.69843	3.24547	0.00582174	0.999904	1	ENSG00000232938
FAM65C	20	complement(50586108..50691528)	0.041629	1.69826	3.24509	0.0446576	0.999904	1	ENSG00000042062
GRIN3A	9	complement(101569353..101738580)	0.0905812	1.69774	3.24393	0.00372428	0.922644	1	ENSG00000198785
RP11-264B17.3	16	28974804..28990783	0.0620363	1.6837	3.21251	0.0275834	0.999904	1	ENSG00000261067
RP11-268J15.5	1	36323734..36329221	0.363807	1.67173	3.18596	0.0030653	0.846875	1	ENSG00000116883
SLC11A1	2	218382029..218396894	0.0283414	1.66957	3.18121	0.0414731	0.999904	1	ENSG00000018280
AF131216.1	8	complement(11283500..11285068)	0.204055	1.63989	3.11642	0.0189547	0.999904	1	ENSG00000280273
AL163953.3	14	53169054..53687258	0.137979	1.61586	3.06493	0.0435012	0.999904	1	ENSG00000237356
MME-AS1	3	complement(155158370..155183285)	0.373154	1.59814	3.02753	0.0303556	0.999904	1	ENSG00000240666
RP11-755B10.3	3	57693205..57696596	0.164558	1.58137	2.99254	0.0171836	0.999904	1	ENSG00000241933
LINC01271	20	complement(50310711..50321342)	0.135105	1.57361	2.97649	0.0360353	0.999904	1	ENSG00000233077
ANKRD1	10	complement(90912096..90921276)	0.555026	1.56884	2.96666	0.00479658	0.999904	1	ENSG00000148677
AC000068.5	22	19447893..19450105	0.298284	1.56641	2.96166	0.00651557	0.999904	1	ENSG00000185065
RP11-77P6.2	10	86521945..86525101	0.170192	1.55039	2.92897	0.01445	0.999904	1	ENSG00000227896
RP11-44D5.1	3	15732252..15733470	0.444377	1.54582	2.9197	0.0323416	0.999904	1	ENSG00000270409
FSIP2	2	185738628..185833290	0.018308	1.52166	2.87122	0.0107564	0.999904	1	ENSG00000188738
RP11-508N12.2	9	complement(106974833..107102988)	0.140419	1.51781	2.86357	0.0235663	0.999904	1	ENSG00000230782
SYT15_1	10	46578217..46594173	0.0405981	1.51167	2.85139	0.0315667	0.999904	1	ENSG00000204176
COL8A2	1	complement(36095236..36125220)	0.0770531	1.50683	2.84185	0.0318517	0.999904	1	ENSG00000171812
RP11-468E2.4	14	24151218..24167402	0.21854	1.50408	2.83643	0.0136437	0.999904	1	ENSG00000259529
LINC00893	X	complement(149527591..149540959)	0.0745138	1.49286	2.81447	0.0443762	0.999904	1	ENSG00000241769
C15orf48	15	45430529..45448761	0.186639	1.49069	2.81024	0.0474952	0.999904	1	ENSG00000166920
SLC9B1	4	complement(102885048..103019739)	0.103442	1.48628	2.80165	0.0372202	0.999904	1	ENSG00000164037
CMAHP	6	complement(25081068..25166555)	0.193464	1.47845	2.78648	0.00419639	0.994758	1	ENSG00000168405
PDZD2	5	31639410..32110931	0.0257735	1.47808	2.78578	0.0218602	0.999904	1	ENSG00000133401
RP4-564F22.5	20	complement(38406011..38416797)	0.188678	1.47144	2.77299	0.0303233	0.999904	1	ENSG00000224635
PALM	19	708939..748329	0.109393	1.47044	2.77107	0.00632128	0.999904	1	ENSG00000099864
GREM1	15	32717974..32745107	0.131588	1.44039	2.71393	0.00117973	0.516786	1	ENSG00000166923
AC072062.1	2	214810229..214963274	0.224883	1.43942	2.71213	0.0231804	0.999904	1	ENSG00000229267
TUBB1	20	59019254..59026654	0.226049	1.4306	2.69558	0.00636309	0.999904	1	ENSG00000101162
RP11-5A19.5	16	67163385..67165815	0.251772	1.42638	2.68771	0.0307419	0.999904	1	ENSG00000265690
RP13-941N14.1	12	121580792..121593504	0.591113	1.42412	2.68352	0.0365082	0.999904	1	ENSG00000256742
TBX6	16	complement(30085793..30091887)	0.113888	1.41363	2.66406	0.048037	0.999904	1	ENSG00000149922
CASC1	12	complement(25108420..25195162)	0.139308	1.38347	2.60896	0.039263	0.999904	1	ENSG00000118307
NOSTRIN	2	168786539..168865514	0.145562	1.38028	2.60318	0.00525783	0.999904	1	ENSG00000163072
NLRP3	1	247416156..247449108	0.186043	1.37989	2.60248	0.0331518	0.999904	1	ENSG00000162711
PDE1C	7	complement(31751179..32299329)	0.914268	1.37282	2.58977	0.000382142	0.297737	1	ENSG00000154678
TEN1-CDK3	17	75979231..76005999	0.168757	1.35845	2.5641	0.0238106	0.999904	1	ENSG00000261408
RP11-6O2.4	15	complement(99128832..99131806)	0.655783	1.35603	2.55979	0.00657454	0.999904	1	ENSG00000261054
CTD-2314G24.2	5	complement(51372736..51383332)	0.171443	1.35308	2.55457	0.0252766	0.999904	1	ENSG00000259663
SOX2-OT	3	180989770..181836880	0.103977	1.32402	2.50364	0.00183902	0.650087	1	ENSG00000242808
LTB4R2	14	24305734..24312053	0.232625	1.32269	2.50132	0.00880129	0.999904	1	ENSG00000213906
MGAT4C	12	complement(85955666..86838904)	0.0471168	1.3142	2.48664	0.00696017	0.999904	1	ENSG00000182050
C1orf132	1	complement(207801518..207869150)	0.0557682	1.31155	2.48208	0.00437737	0.999904	1	ENSG00000203709
LINC00894	X	149938628..150224580	0.0792198	1.30964	2.4788	0.017865	0.999904	1	ENSG00000235703
RP11-696N14.1	4	99088857..99301356	0.0725402	1.29682	2.45686	0.0448306	0.999904	1	ENSG00000246090
ZNF638-IT1	2	71373938..71376320	0.598938	1.29368	2.45152	0.00227462	0.699065	1	ENSG00000281195
SEPT1	16	complement(30378133..30395991)	0.132309	1.29138	2.44762	0.0198652	0.999904	1	ENSG00000180096
CTC-250I14.3	19	complement(13139617..13141147)	4.6439	1.28701	2.44022	0.0001926	0.195801	1	ENSG00000267512
FILIP1L	3	complement(99830141..100114513)	0.0997618	1.28224	2.43216	0.0245768	0.999904	1	ENSG00000168386
DNAJB7	22	complement(40859549..40862126)	0.305091	1.28155	2.431	0.0203308	0.999904	1	ENSG00000172404
BASP1	5	17065598..17276843	0.876041	1.27455	2.41923	0.00970443	0.999904	1	ENSG00000176788
RP11-164J13.1	15	42348103..42412317	0.108286	1.26334	2.40051	0.0286737	0.999904	1	ENSG00000258461
LINC00689	7	159006522..159030195	0.0744197	1.25879	2.39295	0.0138793	0.999904	1	ENSG00000231419
RP11-17M16.2	18	76491652..76493918	0.450955	1.2438	2.36822	0.0224372	0.999904	1	ENSG00000265778
RP3-405J10.3	12	complement(50185580..50191363)	0.242436	1.24087	2.36342	0.00811336	0.999904	1	ENSG00000257298
AC074391.1	2	65436711..66084639	0.111807	1.21135	2.31554	0.0467473	0.999904	1	ENSG00000204929
ADAMTSL4-AS1	1	complement(150560202..150574552)	0.431309	1.20426	2.30419	0.0379788	0.999904	1	ENSG00000203804
CCDC144NL-AS1	17	20868433..21002276	0.0452451	1.20137	2.29957	0.0343503	0.999904	1	ENSG00000233098
RP11-879F14.2	18	complement(61585746..61606916)	0.555134	1.19818	2.2945	0.0437051	0.999904	1	ENSG00000267279
LRRC7	1	69568398..70151945	0.0652314	1.18802	2.2784	0.0375195	0.999904	1	ENSG00000033122
LINC00472	6	complement(71344344..71420769)	0.496489	1.17068	2.25117	0.00116345	0.516786	1	ENSG00000233237
CDHR3	7	105876796..106033773	0.126554	1.16479	2.242	0.00889257	0.999904	1	ENSG00000128536
LEAP2	5	132872322..132875046	0.31822	1.15686	2.22971	0.0350501	0.999904	1	ENSG00000164406
GJA5	1	complement(147756199..147773362)	0.476002	1.15177	2.22187	0.0219351	0.999904	1	ENSG00000265107
ACTG2	2	73892314..73919865	3.42114	1.15025	2.21953	1.41393e-06	0.00712243	0.0854692	ENSG00000163017
ANK3	10	complement(60026298..60733490)	0.0548877	1.1419	2.20672	0.00517	0.999904	1	ENSG00000151150
LA16c-358B7.3	16	complement(1317891..1322845)	0.144334	1.14156	2.20619	0.0310427	0.999904	1	ENSG00000261505
RP4-798A10.2	1	16460948..16468481	0.280191	1.12132	2.17546	0.0143092	0.999904	1	ENSG00000226029
RP11-265N7.1	15	complement(39188438..39194309)	0.276534	1.11932	2.17245	0.0494085	0.999904	1	ENSG00000259450
PLAC1	X	complement(134565838..134764322)	0.403646	1.10663	2.15342	0.0272631	0.999904	1	ENSG00000170965
SFTA1P	10	complement(10784437..10794980)	4.66964	1.10552	2.15177	0.0108188	0.999904	1	ENSG00000225383
ID2	2	8678845..8684453	1.6293	1.10116	2.14528	7.22533e-05	0.0970571	1	ENSG00000115738
SLC17A6	11	22338097..22379503	0.216086	1.09218	2.13196	0.0163363	0.999904	1	ENSG00000091664
LY6G5B	6	31670167..31673776	0.258345	1.09197	2.13165	0.0369119	0.999904	1	ENSG00000240053
SNHG14	15	24978583..25419462	0.0144597	1.09075	2.12984	0.0446755	0.999904	1	ENSG00000224078
LINC00641	14	complement(21200079..21206900)	0.496036	1.08892	2.12715	0.0334047	0.999904	1	ENSG00000258441
BEX1	X	complement(103062651..103064240)	29.7963	1.08134	2.116	1.50053e-08	0.00022676	0.000907042	ENSG00000133169
ANKRD10-IT1	13	complement(110894639..110899172)	1.60322	1.07078	2.10057	0.00541797	0.999904	1	ENSG00000229152
NUAK1	12	complement(106063340..106140033)	0.564449	1.05514	2.07791	0.00503426	0.999904	1	ENSG00000074590
RBM47	4	complement(40423267..40630875)	0.0723266	1.03663	2.05143	0.0365842	0.999904	1	ENSG00000163694
RP11-983P16.4	12	complement(53014596..53054438)	0.362203	1.03235	2.04536	0.00204851	0.679068	1	ENSG00000257337
COL13A1	10	69801931..69964275	0.354106	1.03008	2.04214	0.0338913	0.999904	1	ENSG00000197467
WDR66	12	121917862..122003927	0.0748909	1.02659	2.0372	0.0074653	0.999904	1	ENSG00000158023
RP11-66B24.8	15	100861924..100885329	1.75195	1.02125	2.02968	0.0181064	0.999904	1	ENSG00000272639
DNM1P47	15	101751032..101794302	0.0465022	1.01361	2.01896	0.03718	0.999904	1	ENSG00000259660
C17orf104	17	44656404..44690308	0.17265	1.01325	2.01845	0.0054658	0.999904	1	ENSG00000180336
HIST1H2AK	6	complement(27837947..27838339)	7.62236	1.01158	2.01612	0.0466186	0.999904	1	ENSG00000275221
RP11-849H4.4	11	72014291..72020910	0.24562	1.01029	2.01432	0.0279233	0.999904	1	ENSG00000251143
ID3	1	complement(23557918..23559794)	5.38741	1.00978	2.0136	3.20466e-07	0.00242144	0.0193716	ENSG00000117318
RUSC1-AS1	1	complement(155316863..155324176)	0.529767	1.00474	2.00658	0.00321228	0.861509	1	ENSG00000225855
CTB-151G24.1	19	complement(27638483..27646483)	1.27676	1.00447	2.0062	0.0407976	0.999904	1	ENSG00000267696
TATDN2P2	6	complement(158609706..158621636)	0.489306	-1.01522	-2.0212	0.0118438	0.999904	1	ENSG00000218226
PRAC2	17	48723168..48724758	1.22611	-1.02538	-2.03549	0.0419426	0.999904	1	ENSG00000229637
KB-1572G7.2	22	complement(23652860..23717347)	0.493335	-1.141	-2.20534	0.0122604	0.999904	1	ENSG00000273000
ITGAM	16	31259990..31332892	0.137841	-1.16978	-2.24977	0.0275293	0.999904	1	ENSG00000169896
SEMA4A	1	156147366..156177752	0.0853821	-1.1732	-2.25511	0.0247009	0.999904	1	ENSG00000196189
ARPC4-TTLL3	3	9793082..9835401	0.224093	-1.20271	-2.30172	0.0441632	0.999904	1	ENSG00000250151
THBS4	5	79991311..80083287	0.124327	-1.20978	-2.31303	0.0322856	0.999904	1	ENSG00000113296
OMG	17	complement(31272013..31297539)	0.147808	-1.2709	-2.41312	0.0358885	0.999904	1	ENSG00000126861
HSPE1-MOB4	2	197500413..197550726	1.31987	-1.32813	-2.51077	0.0013042	0.554977	1	ENSG00000270757
TGIF2-C20orf24	20	36574553..36612384	1.42593	-1.33004	-2.5141	0.0242142	0.999904	1	ENSG00000259399
MIR99AHG	21	16070522..16627397	0.109729	-1.35796	-2.56323	0.0281982	0.999904	1	ENSG00000215386
RP11-613M10.8	9	complement(37512547..37592469)	0.736294	-1.36194	-2.5703	0.00682494	0.999904	1	ENSG00000256966
MYOM2	8	2045040..2165552	0.0644207	-1.38578	-2.61314	0.0218959	0.999904	1	ENSG00000036448
LHFPL3	7	104328656..104907232	0.242517	-1.5707	-2.97049	0.015639	0.999904	1	ENSG00000187416
RP1-130H16.18	22	complement(30285238..30299482)	0.168281	-1.58165	-2.99312	0.0337597	0.999904	1	ENSG00000248751
SOWAHA	5	132813587..132816797	0.0916939	-1.6006	-3.03269	0.0357608	0.999904	1	ENSG00000198944
ELOVL3	10	102226328..102229589	0.24195	-1.63015	-3.09544	0.0329622	0.999904	1	ENSG00000119915
CCDC170	6	151494030..151621193	0.0459188	-1.64622	-3.13012	0.0493535	0.999904	1	ENSG00000120262
RP5-1186N24.3	6	28587378..28591747	0.112628	-1.71948	-3.29318	0.0487179	0.999904	1	ENSG00000246350
IDS_2	X	complement(149482543..149533935)	0.109804	-1.73481	-3.32836	0.0233275	0.999904	1	ENSG00000241489
TNFRSF9	1	complement(7915894..7943165)	0.042843	-1.78454	-3.4451	0.0322225	0.999904	1	ENSG00000049249
RP11-335O4.3	12	complement(67658991..67670919)	1.29816	-1.7901	-3.45839	0.0122174	0.999904	1	ENSG00000235872
PLEKHG5	1	complement(6466092..6520061)	0.067687	-1.79406	-3.4679	0.00456549	0.999904	1	ENSG00000171680
FAM225B	9	complement(113103338..113111500)	0.0590366	-1.94696	-3.85561	0.0213521	0.999904	1	ENSG00000225684
LAMP3	3	complement(183122213..183163839)	0.0622662	-1.98036	-3.94591	0.0232323	0.999904	1	ENSG00000078081
RP11-390F4.6	9	6645956..6670635	0.447019	-1.984	-3.95587	0.026987	0.999904	1	ENSG00000236924
XXbac-BPG246D15.9	6	complement(32813767..32838822)	0.380463	-2.03775	-4.10604	0.00168588	0.636103	1	ENSG00000250264
CTC-559E9.1	19	complement(19757366..19776423)	0.112111	-2.05988	-4.16951	0.0249819	0.999904	1	ENSG00000266904
CH17-258A22.4	17	38078262..38124770	0.462813	-2.10694	-4.30776	0.0401651	0.999904	1	ENSG00000274615
ANKEF1	20	9986126..10058303	0.0241171	-2.16076	-4.47151	0.049121	0.999904	1	ENSG00000132623
TGFB2	1	218346235..218444619	0.028541	-2.24607	-4.7439	0.0445321	0.999904	1	ENSG00000092969
RP4-657E11.10	1	19297080..19297903	0.299903	-2.32684	-5.01704	0.033787	0.999904	1	ENSG00000270728
AC107982.4	17	18835707..18842364	0.515658	-2.33386	-5.04153	0.00185232	0.650982	1	ENSG00000250111
APOBEC4	1	complement(183646404..183653316)	0.0627964	-2.4032	-5.28976	0.0260181	0.999904	1	ENSG00000173627
AC005786.7	19	3544199..3557569	0.379324	-2.4098	-5.31402	0.0306048	0.999904	1	ENSG00000267436
GPR84	12	complement(54362445..54364487)	0.106281	-2.41439	-5.33096	0.0183299	0.999904	1	ENSG00000139572
CTD-2342J14.6	19	complement(11368123..11374935)	0.253344	-2.46811	-5.53319	0.0310824	0.999904	1	ENSG00000267277
C10orf62	10	97589727..97590934	0.101766	-2.48338	-5.59208	0.0496402	0.999904	1	ENSG00000203942
RP11-867G23.8	11	66347950..66364804	0.197869	-2.57757	-5.96932	0.00664928	0.999904	1	ENSG00000255468
TVP23C-CDRT4	17	complement(15436021..15563561)	0.233823	-2.63961	-6.23165	6.57192e-05	0.0945855	1	ENSG00000259024
SLX1B	16	29454501..29458219	0.488954	-2.79675	-6.94876	1.64247e-05	0.0342359	0.99284	ENSG00000181625
SOHLH2	13	complement(36168208..36214615)	0.0376081	-3.34738	-10.178	0.0377582	0.999904	1	ENSG00000120669
DAW1	2	227871054..227924344	0.0448655	-3.37659	-10.3861	0.0258182	0.999904	1	ENSG00000123977
CTD-2574D22.6	16	29817239..29830627	0.2324	-3.37673	-10.3872	0.0256817	0.999904	1	ENSG00000281348
CTD-3092A11.1	15	30470779..30507623	0.0617766	-3.51234	-11.4109	0.0289183	0.999904	1	ENSG00000215302
RP3-414A15.10	14	complement(73616700..73633941)	0.169277	-3.61651	-12.2653	0.0227563	0.999904	1	ENSG00000258603
RP11-472G21.2	10	71878356..71879107	0.297837	-3.63176	-12.3956	0.0158258	0.999904	1	ENSG00000230526
CTD-2256P15.1	5	10248325..10249915	0.242865	-3.71024	-13.0886	0.0117983	0.999904	1	ENSG00000248968
MYOZ3	5	150660874..150679365	0.0286534	-3.75371	-13.4889	0.0133814	0.999904	1	ENSG00000164591
KCNE2	21	34364024..34371389	0.176673	-3.86783	-14.5993	0.00883642	0.999904	1	ENSG00000159197
RP11-464F9.1	10	complement(73674295..73730466)	0.175752	-4.01877	-16.2095	5.64409e-06	0.0155079	0.341174	ENSG00000242288
SATB1-AS1	3	18445024..18920401	0.00832275	-5.10332	-34.3757	0.0470754	0.999904	1	ENSG00000228956
RP11-373N22.3	5	complement(148268307..148383783)	0.0608583	-5.20733	-36.9456	0.042109	0.999904	1	ENSG00000247199
NT5DC4	2	112721486..112742879	0.0302556	-5.26576	-38.4726	0.0453006	0.999904	1	ENSG00000144130
RP11-433J22.2	1	147757185..147758434	0.214901	-5.43059	-43.1291	0.0393207	0.999904	1	ENSG00000274415
TRIM6-TRIM34	11	5596725..5644398	0.0660434	-6.08987	-68.1136	0.0212644	0.999904	1	ENSG00000258588
RP11-109P14.9	1	complement(37799720..37800879)	0.342117	-6.15663	-71.3393	0.0213123	0.999904	1	ENSG00000233728
CORO7-PAM16	16	complement(4340251..4420494)	0.0664222	-6.20319	-73.6793	0.020723	0.999904	1	ENSG00000103426
CTC-432M15.3	5	complement(131425891..131796983)	0.0391997	-6.25715	-76.4873	0.0197032	0.999904	1	ENSG00000273217
RP11-514P8.6	7	complement(102582523..102642869)	0.0727112	-6.2916	-78.3357	0.0147349	0.999904	1	ENSG00000205236
RP11-626G11.3	16	complement(19119976..19121629)	0.238787	-6.30144	-78.8721	0.0183828	0.999904	1	ENSG00000261759
AC068831.15	15	complement(90920218..90921186)	0.466743	-6.81129	-112.306	0.00833308	0.999904	1	ENSG00000259661
RP4-777O23.3	7	complement(30497077..30550761)	0.617879	-6.96443	-124.883	0.00511381	0.999904	1	ENSG00000281039
